# Re-definition of *claudin-low* as a breast cancer phenotype

**DOI:** 10.1101/756411

**Authors:** Christian Fougner, Helga Bergholtz, Jens Henrik Norum, Therese Sørlie

## Abstract

The claudin-low breast cancer subtype is defined by gene expression characteristics and encompasses a remarkably diverse range of breast tumors. Here, we investigate genomic, transcriptomic, and clinical features of claudin-low breast tumors. We show that *claudin-low* is not simply a subtype analogous to the intrinsic subtypes (basal-like, HER2-enriched, luminal A, luminal B and normal-like) as previously portrayed, but is a complex additional phenotype which may permeate breast tumors of various intrinsic subtypes. Claudin-low tumors were distinguished by low genomic instability, mutational burden and proliferation levels, and high levels of immune and stromal cell infiltration. In other aspects, claudin-low tumors reflected characteristics of their intrinsic subtype. Finally, we have developed an alternative method for identifying claudin-low tumors and thereby uncovered potential weaknesses in the established claudin-low classifier. In sum, these findings elucidate the heterogeneity in claudin-low breast tumors, and substantiate a re-definition of *claudin-low* as a cancer phenotype.

**Contact information:** C.F.

H.B.

J.H.N.

T.S.
