## Supplementary Table S2 for "Re-definition of *claudin-low* as a breast cancer phenotype"

### Sheet: Mut - BasalCL vs Basal
Gene	BasalMutated	BasalWildtype	BasalProportion	BasalClaudinLowMutated	BasalClaudinLowWildtype	BasalClaudinLowProportion	CL_to_NonCL_Ratio	p.fisher.exact	p.adj.bonferroni
TP53	243	20	0.923954	28	17	0.622222	0.673434	6.8e-07	0.000117707
AHNAK2	112	151	0.425856	13	32	0.288889	0.678373	0.100688	1
MLL2	37	226	0.140684	9	36	0.2	1.42162	0.363395	1
PIK3CA	45	218	0.171103	8	37	0.177778	1.03901	1	1
PDE4DIP	32	231	0.121673	7	38	0.155556	1.27847	0.476528	1
USH2A	35	228	0.13308	6	39	0.133333	1.0019	1	1
MUC16	96	167	0.365019	5	40	0.111111	0.304398	0.000506408	0.0876086
KMT2C	39	224	0.148289	5	40	0.111111	0.749288	0.647351	1
SETD2	13	250	0.0494297	5	40	0.111111	2.24786	0.15748	1
MAP3K1	16	247	0.0608365	4	41	0.0888889	1.46111	0.509765	1
AHNAK	46	217	0.174905	4	41	0.0888889	0.508213	0.190479	1
SYNE1	74	189	0.281369	4	41	0.0888889	0.315916	0.00499631	0.864361
HERC2	44	219	0.1673	4	41	0.0888889	0.531313	0.264558	1
DNAH5	32	231	0.121673	4	41	0.0888889	0.730556	0.624811	1
NOTCH1	34	229	0.129278	3	42	0.0666667	0.515686	0.322548	1
DNAH2	41	222	0.155894	3	42	0.0666667	0.427642	0.16439	1
BRCA1	11	252	0.0418251	3	42	0.0666667	1.59394	0.439347	1
PTPRD	11	252	0.0418251	3	42	0.0666667	1.59394	0.439347	1
ARID1B	16	247	0.0608365	3	42	0.0666667	1.09583	0.747004	1
PBRM1	10	253	0.0380228	3	42	0.0666667	1.75333	0.414393	1
HDAC9	4	259	0.0152091	3	42	0.0666667	4.38333	0.0668375	1
ARID2	7	256	0.026616	2	43	0.0444444	1.66984	0.624425	1
NCOR2	27	236	0.102662	2	43	0.0444444	0.432922	0.278647	1
STAB2	25	238	0.095057	2	43	0.0444444	0.467556	0.394303	1
BIRC6	19	244	0.0722433	2	43	0.0444444	0.615205	0.749918	1
RB1	20	243	0.0760456	2	43	0.0444444	0.584444	0.752807	1
COL6A3	22	241	0.0836502	2	43	0.0444444	0.531313	0.549231	1
UTRN	18	245	0.0684411	2	43	0.0444444	0.649383	0.749047	1
PTEN	16	247	0.0608365	2	43	0.0444444	0.730556	1	1
ARID1A	14	249	0.0532319	2	43	0.0444444	0.834921	1	1
UBR5	11	252	0.0418251	2	43	0.0444444	1.06263	1	1
FBXW7	4	259	0.0152091	2	43	0.0444444	2.92222	0.213356	1
MYH9	20	243	0.0760456	2	43	0.0444444	0.584444	0.752807	1
ZFP36L1	5	258	0.0190114	2	43	0.0444444	2.33778	0.271964	1
L1CAM	4	259	0.0152091	2	43	0.0444444	2.92222	0.213356	1
KRAS	1	262	0.00380228	2	43	0.0444444	11.6889	0.0569348	1
ATR	18	245	0.0684411	2	43	0.0444444	0.649383	0.749047	1
PRKCQ	7	256	0.026616	2	43	0.0444444	1.66984	0.624425	1
MEN1	4	259	0.0152091	2	43	0.0444444	2.92222	0.213356	1
ROS1	22	241	0.0836502	2	43	0.0444444	0.531313	0.549231	1
COL12A1	18	245	0.0684411	2	43	0.0444444	0.649383	0.749047	1
DNAH11	47	216	0.178707	2	43	0.0444444	0.2487	0.0253385	1
MAP3K13	3	260	0.0114068	2	43	0.0444444	3.8963	0.156408	1
FOXO3	4	259	0.0152091	1	44	0.0222222	1.46111	0.548574	1
BAP1	9	254	0.0342205	1	44	0.0222222	0.649383	1	1
RYR2	28	235	0.106464	1	44	0.0222222	0.20873	0.095556	1
CDH1	6	257	0.0228137	1	44	0.0222222	0.974074	1	1
NF1	10	253	0.0380228	1	44	0.0222222	0.584444	1	1
KDM6A	7	256	0.026616	1	44	0.0222222	0.834921	1	1
AGMO	6	257	0.0228137	1	44	0.0222222	0.974074	1	1
AKT1	4	259	0.0152091	1	44	0.0222222	1.46111	0.548574	1
ASXL2	8	255	0.0304183	1	44	0.0222222	0.730556	1	1
AKAP9	32	231	0.121673	1	44	0.0222222	0.182639	0.0633438	1
LAMA2	26	237	0.0988593	1	44	0.0222222	0.224786	0.148587	1
MAP2K4	3	260	0.0114068	1	44	0.0222222	1.94815	0.470141	1
PRKCE	3	260	0.0114068	1	44	0.0222222	1.94815	0.470141	1
THSD7A	12	251	0.0456274	1	44	0.0222222	0.487037	0.700387	1
GPR32	4	259	0.0152091	1	44	0.0222222	1.46111	0.548574	1
TG	24	239	0.0912548	1	44	0.0222222	0.243519	0.146062	1
CTCF	1	262	0.00380228	1	44	0.0222222	5.84444	0.271268	1
CACNA2D3	7	256	0.026616	1	44	0.0222222	0.834921	1	1
SIK1	6	257	0.0228137	1	44	0.0222222	0.974074	1	1
THADA	15	248	0.0570342	1	44	0.0222222	0.38963	0.482941	1
RUNX1	10	253	0.0380228	1	44	0.0222222	0.584444	1	1
EGFR	12	251	0.0456274	1	44	0.0222222	0.487037	0.700387	1
SHANK2	19	244	0.0722433	1	44	0.0222222	0.307602	0.328408	1
PTPRM	11	252	0.0418251	1	44	0.0222222	0.531313	1	1
GPR124	6	257	0.0228137	1	44	0.0222222	0.974074	1	1
ERBB2	10	253	0.0380228	1	44	0.0222222	0.584444	1	1
MAP3K10	11	252	0.0418251	1	44	0.0222222	0.531313	1	1
DCAF4L2	6	257	0.0228137	1	44	0.0222222	0.974074	1	1
CHD1	11	252	0.0418251	1	44	0.0222222	0.531313	1	1
MYO3A	12	251	0.0456274	1	44	0.0222222	0.487037	0.700387	1
FLT3	8	255	0.0304183	1	44	0.0222222	0.730556	1	1
BRAF	4	259	0.0152091	1	44	0.0222222	1.46111	0.548574	1
PRR16	1	262	0.00380228	1	44	0.0222222	5.84444	0.271268	1
NF2	0	263	0	1	44	0.0222222	Inf	0.146104	1
FANCA	15	248	0.0570342	1	44	0.0222222	0.38963	0.482941	1
STK11	10	253	0.0380228	1	44	0.0222222	0.584444	1	1
EP300	13	250	0.0494297	1	44	0.0222222	0.449573	0.701403	1
FOXO1	4	259	0.0152091	1	44	0.0222222	1.46111	0.548574	1
SIK2	0	263	0	1	44	0.0222222	Inf	0.146104	1
DTWD2	1	262	0.00380228	1	44	0.0222222	5.84444	0.271268	1
GLDC	12	251	0.0456274	1	44	0.0222222	0.487037	0.700387	1
NR2F1	0	263	0	1	44	0.0222222	Inf	0.146104	1
RASGEF1B	1	262	0.00380228	1	44	0.0222222	5.84444	0.271268	1
NCOR1	8	255	0.0304183	0	45	0	0	0.608776	1
GATA3	2	261	0.00760456	0	45	0	0	1	1
CBFB	1	262	0.00380228	0	45	0	0	1	1
FOXP1	1	262	0.00380228	0	45	0	0	1	1
FANCD2	12	251	0.0456274	0	45	0	0	0.225927	1
MTAP	0	263	0	0	45	0	NA	1	1
ERBB3	10	253	0.0380228	0	45	0	0	0.36776	1
SF3B1	9	254	0.0342205	0	45	0	0	0.366216	1
BRCA2	12	251	0.0456274	0	45	0	0	0.225927	1
CASP8	5	258	0.0190114	0	45	0	0	1	1
ALK	12	251	0.0456274	0	45	0	0	0.225927	1
LIPI	2	261	0.00760456	0	45	0	0	1	1
TAF1	8	255	0.0304183	0	45	0	0	0.608776	1
APC	12	251	0.0456274	0	45	0	0	0.225927	1
SETD1A	15	248	0.0570342	0	45	0	0	0.139559	1
BRIP1	5	258	0.0190114	0	45	0	0	1	1
PIK3R1	12	251	0.0456274	0	45	0	0	0.225927	1
GPS2	4	259	0.0152091	0	45	0	0	1	1
GH1	4	259	0.0152091	0	45	0	0	1	1
SMAD4	1	262	0.00380228	0	45	0	0	1	1
JAK1	3	260	0.0114068	0	45	0	0	1	1
COL22A1	11	252	0.0418251	0	45	0	0	0.377301	1
TBX3	7	256	0.026616	0	45	0	0	0.599071	1
TTYH1	2	261	0.00760456	0	45	0	0	1	1
ERBB4	8	255	0.0304183	0	45	0	0	0.608776	1
MBL2	1	262	0.00380228	0	45	0	0	1	1
AKT2	4	259	0.0152091	0	45	0	0	1	1
ARID5B	8	255	0.0304183	0	45	0	0	0.608776	1
FRMD3	3	260	0.0114068	0	45	0	0	1	1
LIFR	8	255	0.0304183	0	45	0	0	0.608776	1
SMARCC2	10	253	0.0380228	0	45	0	0	0.36776	1
LAMB3	12	251	0.0456274	0	45	0	0	0.225927	1
USP9X	11	252	0.0418251	0	45	0	0	0.377301	1
RPGR	5	258	0.0190114	0	45	0	0	1	1
AFF2	7	256	0.026616	0	45	0	0	0.599071	1
CDKN1B	3	260	0.0114068	0	45	0	0	1	1
PRPS2	1	262	0.00380228	0	45	0	0	1	1
PALLD	3	260	0.0114068	0	45	0	0	1	1
ASXL1	8	255	0.0304183	0	45	0	0	0.608776	1
CHEK2	1	262	0.00380228	0	45	0	0	1	1
CDKN2A	2	261	0.00760456	0	45	0	0	1	1
MLLT4	14	249	0.0532319	0	45	0	0	0.235542	1
SMARCC1	4	259	0.0152091	0	45	0	0	1	1
CTNNA3	6	257	0.0228137	0	45	0	0	0.597739	1
LARGE	7	256	0.026616	0	45	0	0	0.599071	1
SETDB1	5	258	0.0190114	0	45	0	0	1	1
NCOA3	8	255	0.0304183	0	45	0	0	0.608776	1
BCAS3	6	257	0.0228137	0	45	0	0	0.597739	1
NRG3	2	261	0.00760456	0	45	0	0	1	1
ACVRL1	5	258	0.0190114	0	45	0	0	1	1
NDFIP1	1	262	0.00380228	0	45	0	0	1	1
USP28	11	252	0.0418251	0	45	0	0	0.377301	1
OR6A2	3	260	0.0114068	0	45	0	0	1	1
CLK3	4	259	0.0152091	0	45	0	0	1	1
PRKCZ	1	262	0.00380228	0	45	0	0	1	1
PRKG1	6	257	0.0228137	0	45	0	0	0.597739	1
PRKACG	0	263	0	0	45	0	NA	1	1
FAM20C	4	259	0.0152091	0	45	0	0	1	1
KDM3A	2	261	0.00760456	0	45	0	0	1	1
NPNT	5	258	0.0190114	0	45	0	0	1	1
NEK1	6	257	0.0228137	0	45	0	0	0.597739	1
MYO1A	8	255	0.0304183	0	45	0	0	0.608776	1
PPP2R2A	4	259	0.0152091	0	45	0	0	1	1
CTNNA1	5	258	0.0190114	0	45	0	0	1	1
SGCD	1	262	0.00380228	0	45	0	0	1	1
SBNO1	6	257	0.0228137	0	45	0	0	0.597739	1
HIST1H2BC	2	261	0.00760456	0	45	0	0	1	1
SPACA1	3	260	0.0114068	0	45	0	0	1	1
MAGEA8	1	262	0.00380228	0	45	0	0	1	1
KLRG1	1	262	0.00380228	0	45	0	0	1	1
TAF4B	6	257	0.0228137	0	45	0	0	0.597739	1
HRAS	0	263	0	0	45	0	NA	1	1
SMAD2	2	261	0.00760456	0	45	0	0	1	1
NR3C1	0	263	0	0	45	0	NA	1	1
LDLRAP1	0	263	0	0	45	0	NA	1	1
NT5E	4	259	0.0152091	0	45	0	0	1	1
PTPN22	7	256	0.026616	0	45	0	0	0.599071	1
CLRN2	0	263	0	0	45	0	NA	1	1
CCND3	2	261	0.00760456	0	45	0	0	1	1
SMARCB1	0	263	0	0	45	0	NA	1	1
TBL1XR1	0	263	0	0	45	0	NA	1	1
PPP2CB	1	262	0.00380228	0	45	0	0	1	1
SIAH1	1	262	0.00380228	0	45	0	0	1	1
SMARCD1	1	262	0.00380228	0	45	0	0	1	1
STMN2	1	262	0.00380228	0	45	0	0	1	1
NRAS	1	262	0.00380228	0	45	0	0	1	1
AGTR2	3	260	0.0114068	0	45	0	0	1	1

### Sheet: Mut - LumACL vs LumA
Gene	LumAMutated	LumAWildtype	LumAProportion	LumAClaudinLowMutated	LumAClaudinLowWildtype	LumAClaudinLowProportion	CL_to_NonCL_Ratio	p.fisher.exact	p.adj.bonferroni
PIK3CA	460	224	0.672515	4	5	0.444444	0.66087	0.165314	1
MAP3K1	180	504	0.263158	3	6	0.333333	1.26667	0.704939	1
AHNAK2	222	462	0.324561	2	7	0.222222	0.684685	0.725633	1
DNAH5	66	618	0.0964912	2	7	0.222222	2.30303	0.218171	1
TP53	84	600	0.122807	1	8	0.111111	0.904762	1	1
GATA3	149	535	0.217836	1	8	0.111111	0.510067	0.692128	1
ARID2	14	670	0.0204678	1	8	0.111111	5.42857	0.179715	1
CBFB	59	625	0.0862573	1	8	0.111111	1.28814	0.55957	1
KMT2C	139	545	0.203216	1	8	0.111111	0.546763	0.695198	1
BIRC6	51	633	0.0745614	1	8	0.111111	1.4902	0.506511	1
SF3B1	35	649	0.0511696	1	8	0.111111	2.17143	0.383061	1
AHNAK	96	588	0.140351	1	8	0.111111	0.791667	1	1
ARID1A	39	645	0.0570175	1	8	0.111111	1.94872	0.416251	1
AKT1	43	641	0.0628655	1	8	0.111111	1.76744	0.447846	1
LAMA2	42	642	0.0614035	1	8	0.111111	1.80952	0.440093	1
MAP2K4	35	649	0.0511696	1	8	0.111111	2.17143	0.383061	1
HERC2	67	617	0.0979532	1	8	0.111111	1.13433	0.607495	1
NOTCH1	61	623	0.0891813	1	8	0.111111	1.2459	0.572014	1
SMARCC2	14	670	0.0204678	1	8	0.111111	5.42857	0.179715	1
COL12A1	36	648	0.0526316	1	8	0.111111	2.11111	0.391512	1
PDE4DIP	52	632	0.0760234	1	8	0.111111	1.46154	0.51344	1
USP28	15	669	0.0219298	1	8	0.111111	5.06667	0.190604	1
MYO3A	16	668	0.0233918	1	8	0.111111	4.75	0.201364	1
BRAF	9	675	0.0131579	1	8	0.111111	8.44444	0.123294	1
TBL1XR1	5	679	0.00730994	1	8	0.111111	15.2	0.0757002	1
FOXO3	13	671	0.0190058	0	9	0	0	1	1
NCOR1	38	646	0.0555556	0	9	0	0	1	1
NCOR2	51	633	0.0745614	0	9	0	0	1	1
BAP1	10	674	0.0146199	0	9	0	0	1	1
STAB2	38	646	0.0555556	0	9	0	0	1	1
MUC16	188	496	0.274854	0	9	0	0	0.122981	1
FOXP1	13	671	0.0190058	0	9	0	0	1	1
RYR2	70	614	0.102339	0	9	0	0	0.609427	1
FANCD2	16	668	0.0233918	0	9	0	0	1	1
CDH1	91	593	0.133041	0	9	0	0	0.614676	1
NF1	24	660	0.0350877	0	9	0	0	1	1
USH2A	53	631	0.0774854	0	9	0	0	1	1
MTAP	6	678	0.00877193	0	9	0	0	1	1
ERBB3	24	660	0.0350877	0	9	0	0	1	1
MLL2	80	604	0.116959	0	9	0	0	0.608121	1
RB1	14	670	0.0204678	0	9	0	0	1	1
COL6A3	49	635	0.0716374	0	9	0	0	1	1
UTRN	49	635	0.0716374	0	9	0	0	1	1
PTEN	30	654	0.0438596	0	9	0	0	1	1
BRCA2	19	665	0.0277778	0	9	0	0	1	1
CASP8	12	672	0.0175439	0	9	0	0	1	1
ALK	26	658	0.0380117	0	9	0	0	1	1
KDM6A	22	662	0.0321637	0	9	0	0	1	1
AGMO	8	676	0.0116959	0	9	0	0	1	1
SYNE1	96	588	0.140351	0	9	0	0	0.619891	1
LIPI	7	677	0.0102339	0	9	0	0	1	1
ASXL2	24	660	0.0350877	0	9	0	0	1	1
TAF1	22	662	0.0321637	0	9	0	0	1	1
APC	22	662	0.0321637	0	9	0	0	1	1
SETD1A	20	664	0.0292398	0	9	0	0	1	1
AKAP9	34	650	0.0497076	0	9	0	0	1	1
UBR5	26	658	0.0380117	0	9	0	0	1	1
BRIP1	10	674	0.0146199	0	9	0	0	1	1
SETD2	26	658	0.0380117	0	9	0	0	1	1
PRKCE	6	678	0.00877193	0	9	0	0	1	1
PIK3R1	17	667	0.0248538	0	9	0	0	1	1
FBXW7	6	678	0.00877193	0	9	0	0	1	1
GPS2	15	669	0.0219298	0	9	0	0	1	1
THSD7A	24	660	0.0350877	0	9	0	0	1	1
MYH9	41	643	0.0599415	0	9	0	0	1	1
ZFP36L1	9	675	0.0131579	0	9	0	0	1	1
GPR32	8	676	0.0116959	0	9	0	0	1	1
GH1	10	674	0.0146199	0	9	0	0	1	1
L1CAM	17	667	0.0248538	0	9	0	0	1	1
SMAD4	10	674	0.0146199	0	9	0	0	1	1
JAK1	19	665	0.0277778	0	9	0	0	1	1
TG	59	625	0.0862573	0	9	0	0	1	1
DNAH2	74	610	0.108187	0	9	0	0	0.607961	1
COL22A1	44	640	0.0643275	0	9	0	0	1	1
TBX3	71	613	0.103801	0	9	0	0	0.608935	1
CTCF	35	649	0.0511696	0	9	0	0	1	1
KRAS	6	678	0.00877193	0	9	0	0	1	1
CACNA2D3	10	674	0.0146199	0	9	0	0	1	1
TTYH1	5	679	0.00730994	0	9	0	0	1	1
ERBB4	15	669	0.0219298	0	9	0	0	1	1
MBL2	4	680	0.00584795	0	9	0	0	1	1
SIK1	15	669	0.0219298	0	9	0	0	1	1
AKT2	6	678	0.00877193	0	9	0	0	1	1
ARID5B	12	672	0.0175439	0	9	0	0	1	1
THADA	34	650	0.0497076	0	9	0	0	1	1
FRMD3	4	680	0.00584795	0	9	0	0	1	1
ATR	30	654	0.0438596	0	9	0	0	1	1
RUNX1	39	645	0.0570175	0	9	0	0	1	1
BRCA1	11	673	0.0160819	0	9	0	0	1	1
EGFR	23	661	0.0336257	0	9	0	0	1	1
PRKCQ	12	672	0.0175439	0	9	0	0	1	1
LIFR	16	668	0.0233918	0	9	0	0	1	1
MEN1	11	673	0.0160819	0	9	0	0	1	1
ROS1	23	661	0.0336257	0	9	0	0	1	1
LAMB3	22	662	0.0321637	0	9	0	0	1	1
USP9X	22	662	0.0321637	0	9	0	0	1	1
RPGR	18	666	0.0263158	0	9	0	0	1	1
AFF2	17	667	0.0248538	0	9	0	0	1	1
CDKN1B	7	677	0.0102339	0	9	0	0	1	1
PRPS2	1	683	0.00146199	0	9	0	0	1	1
PALLD	10	674	0.0146199	0	9	0	0	1	1
SHANK2	37	647	0.0540936	0	9	0	0	1	1
PTPRM	23	661	0.0336257	0	9	0	0	1	1
PTPRD	34	650	0.0497076	0	9	0	0	1	1
ASXL1	19	665	0.0277778	0	9	0	0	1	1
GPR124	24	660	0.0350877	0	9	0	0	1	1
CHEK2	9	675	0.0131579	0	9	0	0	1	1
ERBB2	31	653	0.0453216	0	9	0	0	1	1
CDKN2A	4	680	0.00584795	0	9	0	0	1	1
MLLT4	26	658	0.0380117	0	9	0	0	1	1
SMARCC1	12	672	0.0175439	0	9	0	0	1	1
CTNNA3	20	664	0.0292398	0	9	0	0	1	1
MAP3K10	12	672	0.0175439	0	9	0	0	1	1
LARGE	9	675	0.0131579	0	9	0	0	1	1
SETDB1	11	673	0.0160819	0	9	0	0	1	1
ARID1B	36	648	0.0526316	0	9	0	0	1	1
DCAF4L2	8	676	0.0116959	0	9	0	0	1	1
NCOA3	17	667	0.0248538	0	9	0	0	1	1
DNAH11	59	625	0.0862573	0	9	0	0	1	1
MAP3K13	5	679	0.00730994	0	9	0	0	1	1
BCAS3	8	676	0.0116959	0	9	0	0	1	1
PBRM1	14	670	0.0204678	0	9	0	0	1	1
NRG3	7	677	0.0102339	0	9	0	0	1	1
HDAC9	8	676	0.0116959	0	9	0	0	1	1
ACVRL1	7	677	0.0102339	0	9	0	0	1	1
NDFIP1	1	683	0.00146199	0	9	0	0	1	1
CHD1	14	670	0.0204678	0	9	0	0	1	1
OR6A2	8	676	0.0116959	0	9	0	0	1	1
CLK3	7	677	0.0102339	0	9	0	0	1	1
PRKCZ	9	675	0.0131579	0	9	0	0	1	1
PRKG1	7	677	0.0102339	0	9	0	0	1	1
FLT3	12	672	0.0175439	0	9	0	0	1	1
PRR16	8	676	0.0116959	0	9	0	0	1	1
PRKACG	9	675	0.0131579	0	9	0	0	1	1
FAM20C	12	672	0.0175439	0	9	0	0	1	1
KDM3A	17	667	0.0248538	0	9	0	0	1	1
NPNT	14	670	0.0204678	0	9	0	0	1	1
NEK1	15	669	0.0219298	0	9	0	0	1	1
NF2	2	682	0.00292398	0	9	0	0	1	1
FANCA	17	667	0.0248538	0	9	0	0	1	1
MYO1A	18	666	0.0263158	0	9	0	0	1	1
PPP2R2A	9	675	0.0131579	0	9	0	0	1	1
STK11	10	674	0.0146199	0	9	0	0	1	1
EP300	34	650	0.0497076	0	9	0	0	1	1
CTNNA1	8	676	0.0116959	0	9	0	0	1	1
FOXO1	11	673	0.0160819	0	9	0	0	1	1
SGCD	4	680	0.00584795	0	9	0	0	1	1
SBNO1	15	669	0.0219298	0	9	0	0	1	1
HIST1H2BC	6	678	0.00877193	0	9	0	0	1	1
SPACA1	6	678	0.00877193	0	9	0	0	1	1
SIK2	11	673	0.0160819	0	9	0	0	1	1
DTWD2	5	679	0.00730994	0	9	0	0	1	1
GLDC	15	669	0.0219298	0	9	0	0	1	1
NR2F1	3	681	0.00438596	0	9	0	0	1	1
MAGEA8	6	678	0.00877193	0	9	0	0	1	1
KLRG1	1	683	0.00146199	0	9	0	0	1	1
TAF4B	6	678	0.00877193	0	9	0	0	1	1
HRAS	3	681	0.00438596	0	9	0	0	1	1
RASGEF1B	2	682	0.00292398	0	9	0	0	1	1
SMAD2	3	681	0.00438596	0	9	0	0	1	1
NR3C1	7	677	0.0102339	0	9	0	0	1	1
LDLRAP1	6	678	0.00877193	0	9	0	0	1	1
NT5E	5	679	0.00730994	0	9	0	0	1	1
PTPN22	7	677	0.0102339	0	9	0	0	1	1
CLRN2	5	679	0.00730994	0	9	0	0	1	1
CCND3	6	678	0.00877193	0	9	0	0	1	1
SMARCB1	1	683	0.00146199	0	9	0	0	1	1
PPP2CB	0	684	0	0	9	0	NA	1	1
SIAH1	0	684	0	0	9	0	NA	1	1
SMARCD1	2	682	0.00292398	0	9	0	0	1	1
STMN2	2	682	0.00292398	0	9	0	0	1	1
NRAS	1	683	0.00146199	0	9	0	0	1	1
AGTR2	2	682	0.00292398	0	9	0	0	1	1

### Sheet: Mut - NormalCL vs Normal
Gene	NormalMutated	NormalWildtype	NormalProportion	NormalClaudinLowMutated	NormalClaudinLowWildtype	NormalClaudinLowProportion	CL_to_NonCL_Ratio	p.fisher.exact	p.adj.bonferroni
PIK3CA	98	57	0.632258	8	20	0.285714	0.451895	0.00080465	0.139205
PTEN	3	152	0.0193548	4	24	0.142857	7.38095	0.0112794	1
DNAH5	12	143	0.0774193	4	24	0.142857	1.84524	0.275121	1
CDH1	22	133	0.141935	3	25	0.107143	0.75487	0.771411	1
SYNE1	22	133	0.141935	3	25	0.107143	0.75487	0.771411	1
PDE4DIP	17	138	0.109677	3	25	0.107143	0.976891	1	1
TP53	35	120	0.225806	2	26	0.0714286	0.316327	0.0739324	1
NCOR2	6	149	0.0387097	2	26	0.0714286	1.84524	0.352928	1
STAB2	10	145	0.0645161	2	26	0.0714286	1.10714	1	1
KMT2C	16	139	0.103226	2	26	0.0714286	0.691964	1	1
MAP3K1	22	133	0.141935	2	26	0.0714286	0.503247	0.541237	1
AHNAK2	63	92	0.406452	2	26	0.0714286	0.175737	0.00042259	0.0731075
AFF2	2	153	0.0129032	2	26	0.0714286	5.53571	0.111466	1
DNAH11	16	139	0.103226	2	26	0.0714286	0.691964	1	1
GATA3	14	141	0.0903226	1	27	0.0357143	0.395408	0.474027	1
CBFB	12	143	0.0774193	1	27	0.0357143	0.46131	0.695093	1
ERBB3	6	149	0.0387097	1	27	0.0357143	0.922619	1	1
AHNAK	18	137	0.116129	1	27	0.0357143	0.30754	0.315677	1
TAF1	3	152	0.0193548	1	27	0.0357143	1.84524	0.48842	1
SETD1A	5	150	0.0322581	1	27	0.0357143	1.10714	1	1
BRIP1	2	153	0.0129032	1	27	0.0357143	2.76786	0.394181	1
THSD7A	8	147	0.0516129	1	27	0.0357143	0.691964	1	1
MYH9	2	153	0.0129032	1	27	0.0357143	2.76786	0.394181	1
L1CAM	6	149	0.0387097	1	27	0.0357143	0.922619	1	1
SMAD4	2	153	0.0129032	1	27	0.0357143	2.76786	0.394181	1
DNAH2	19	136	0.122581	1	27	0.0357143	0.291353	0.31988	1
LAMB3	7	148	0.0451613	1	27	0.0357143	0.790816	1	1
COL12A1	8	147	0.0516129	1	27	0.0357143	0.691964	1	1
SMARCC1	4	151	0.0258065	1	27	0.0357143	1.38393	0.568443	1
NCOA3	4	151	0.0258065	1	27	0.0357143	1.38393	0.568443	1
FOXO3	2	153	0.0129032	0	28	0	0	1	1
NCOR1	9	146	0.0580645	0	28	0	0	0.358773	1
ARID2	4	151	0.0258065	0	28	0	0	1	1
BAP1	4	151	0.0258065	0	28	0	0	1	1
MUC16	19	136	0.122581	0	28	0	0	0.0838072	1
FOXP1	2	153	0.0129032	0	28	0	0	1	1
RYR2	15	140	0.0967742	0	28	0	0	0.132276	1
FANCD2	5	150	0.0322581	0	28	0	0	1	1
NF1	7	148	0.0451613	0	28	0	0	0.597291	1
USH2A	24	131	0.154839	0	28	0	0	0.0284398	1
BIRC6	9	146	0.0580645	0	28	0	0	0.358773	1
MTAP	0	155	0	0	28	0	NA	1	1
SF3B1	4	151	0.0258065	0	28	0	0	1	1
MLL2	14	141	0.0903226	0	28	0	0	0.132358	1
RB1	0	155	0	0	28	0	NA	1	1
COL6A3	14	141	0.0903226	0	28	0	0	0.132358	1
UTRN	6	149	0.0387097	0	28	0	0	0.592688	1
BRCA2	1	154	0.00645161	0	28	0	0	1	1
CASP8	2	153	0.0129032	0	28	0	0	1	1
ALK	4	151	0.0258065	0	28	0	0	1	1
KDM6A	4	151	0.0258065	0	28	0	0	1	1
AGMO	3	152	0.0193548	0	28	0	0	1	1
ARID1A	13	142	0.083871	0	28	0	0	0.223596	1
AKT1	4	151	0.0258065	0	28	0	0	1	1
LIPI	2	153	0.0129032	0	28	0	0	1	1
ASXL2	6	149	0.0387097	0	28	0	0	0.592688	1
APC	5	150	0.0322581	0	28	0	0	1	1
AKAP9	9	146	0.0580645	0	28	0	0	0.358773	1
UBR5	5	150	0.0322581	0	28	0	0	1	1
LAMA2	9	146	0.0580645	0	28	0	0	0.358773	1
MAP2K4	6	149	0.0387097	0	28	0	0	0.592688	1
SETD2	6	149	0.0387097	0	28	0	0	0.592688	1
PRKCE	0	155	0	0	28	0	NA	1	1
PIK3R1	5	150	0.0322581	0	28	0	0	1	1
HERC2	7	148	0.0451613	0	28	0	0	0.597291	1
FBXW7	1	154	0.00645161	0	28	0	0	1	1
GPS2	2	153	0.0129032	0	28	0	0	1	1
ZFP36L1	3	152	0.0193548	0	28	0	0	1	1
GPR32	0	155	0	0	28	0	NA	1	1
GH1	0	155	0	0	28	0	NA	1	1
NOTCH1	15	140	0.0967742	0	28	0	0	0.132276	1
JAK1	9	146	0.0580645	0	28	0	0	0.358773	1
TG	12	143	0.0774193	0	28	0	0	0.21804	1
COL22A1	13	142	0.083871	0	28	0	0	0.223596	1
TBX3	11	144	0.0709677	0	28	0	0	0.21976	1
CTCF	4	151	0.0258065	0	28	0	0	1	1
KRAS	1	154	0.00645161	0	28	0	0	1	1
CACNA2D3	4	151	0.0258065	0	28	0	0	1	1
TTYH1	1	154	0.00645161	0	28	0	0	1	1
ERBB4	4	151	0.0258065	0	28	0	0	1	1
MBL2	2	153	0.0129032	0	28	0	0	1	1
SIK1	5	150	0.0322581	0	28	0	0	1	1
AKT2	2	153	0.0129032	0	28	0	0	1	1
ARID5B	2	153	0.0129032	0	28	0	0	1	1
THADA	6	149	0.0387097	0	28	0	0	0.592688	1
FRMD3	0	155	0	0	28	0	NA	1	1
ATR	7	148	0.0451613	0	28	0	0	0.597291	1
RUNX1	7	148	0.0451613	0	28	0	0	0.597291	1
BRCA1	3	152	0.0193548	0	28	0	0	1	1
EGFR	4	151	0.0258065	0	28	0	0	1	1
PRKCQ	5	150	0.0322581	0	28	0	0	1	1
LIFR	2	153	0.0129032	0	28	0	0	1	1
SMARCC2	2	153	0.0129032	0	28	0	0	1	1
MEN1	5	150	0.0322581	0	28	0	0	1	1
ROS1	1	154	0.00645161	0	28	0	0	1	1
USP9X	4	151	0.0258065	0	28	0	0	1	1
RPGR	1	154	0.00645161	0	28	0	0	1	1
CDKN1B	4	151	0.0258065	0	28	0	0	1	1
PRPS2	0	155	0	0	28	0	NA	1	1
PALLD	5	150	0.0322581	0	28	0	0	1	1
SHANK2	7	148	0.0451613	0	28	0	0	0.597291	1
PTPRM	3	152	0.0193548	0	28	0	0	1	1
PTPRD	8	147	0.0516129	0	28	0	0	0.610366	1
ASXL1	5	150	0.0322581	0	28	0	0	1	1
GPR124	6	149	0.0387097	0	28	0	0	0.592688	1
CHEK2	1	154	0.00645161	0	28	0	0	1	1
ERBB2	10	145	0.0645161	0	28	0	0	0.364397	1
CDKN2A	2	153	0.0129032	0	28	0	0	1	1
MLLT4	1	154	0.00645161	0	28	0	0	1	1
CTNNA3	3	152	0.0193548	0	28	0	0	1	1
MAP3K10	2	153	0.0129032	0	28	0	0	1	1
LARGE	2	153	0.0129032	0	28	0	0	1	1
SETDB1	5	150	0.0322581	0	28	0	0	1	1
ARID1B	8	147	0.0516129	0	28	0	0	0.610366	1
DCAF4L2	2	153	0.0129032	0	28	0	0	1	1
MAP3K13	1	154	0.00645161	0	28	0	0	1	1
BCAS3	0	155	0	0	28	0	NA	1	1
PBRM1	4	151	0.0258065	0	28	0	0	1	1
NRG3	4	151	0.0258065	0	28	0	0	1	1
HDAC9	5	150	0.0322581	0	28	0	0	1	1
ACVRL1	0	155	0	0	28	0	NA	1	1
NDFIP1	1	154	0.00645161	0	28	0	0	1	1
USP28	3	152	0.0193548	0	28	0	0	1	1
CHD1	3	152	0.0193548	0	28	0	0	1	1
OR6A2	3	152	0.0193548	0	28	0	0	1	1
CLK3	1	154	0.00645161	0	28	0	0	1	1
PRKCZ	0	155	0	0	28	0	NA	1	1
MYO3A	6	149	0.0387097	0	28	0	0	0.592688	1
PRKG1	0	155	0	0	28	0	NA	1	1
FLT3	1	154	0.00645161	0	28	0	0	1	1
BRAF	1	154	0.00645161	0	28	0	0	1	1
PRR16	1	154	0.00645161	0	28	0	0	1	1
PRKACG	5	150	0.0322581	0	28	0	0	1	1
FAM20C	3	152	0.0193548	0	28	0	0	1	1
KDM3A	2	153	0.0129032	0	28	0	0	1	1
NPNT	1	154	0.00645161	0	28	0	0	1	1
NEK1	3	152	0.0193548	0	28	0	0	1	1
NF2	2	153	0.0129032	0	28	0	0	1	1
FANCA	2	153	0.0129032	0	28	0	0	1	1
MYO1A	3	152	0.0193548	0	28	0	0	1	1
PPP2R2A	1	154	0.00645161	0	28	0	0	1	1
STK11	0	155	0	0	28	0	NA	1	1
EP300	3	152	0.0193548	0	28	0	0	1	1
CTNNA1	3	152	0.0193548	0	28	0	0	1	1
FOXO1	2	153	0.0129032	0	28	0	0	1	1
SGCD	2	153	0.0129032	0	28	0	0	1	1
SBNO1	2	153	0.0129032	0	28	0	0	1	1
HIST1H2BC	0	155	0	0	28	0	NA	1	1
SPACA1	0	155	0	0	28	0	NA	1	1
SIK2	3	152	0.0193548	0	28	0	0	1	1
DTWD2	1	154	0.00645161	0	28	0	0	1	1
GLDC	4	151	0.0258065	0	28	0	0	1	1
NR2F1	0	155	0	0	28	0	NA	1	1
MAGEA8	0	155	0	0	28	0	NA	1	1
KLRG1	1	154	0.00645161	0	28	0	0	1	1
TAF4B	1	154	0.00645161	0	28	0	0	1	1
HRAS	0	155	0	0	28	0	NA	1	1
RASGEF1B	1	154	0.00645161	0	28	0	0	1	1
SMAD2	0	155	0	0	28	0	NA	1	1
NR3C1	1	154	0.00645161	0	28	0	0	1	1
LDLRAP1	1	154	0.00645161	0	28	0	0	1	1
NT5E	1	154	0.00645161	0	28	0	0	1	1
PTPN22	2	153	0.0129032	0	28	0	0	1	1
CLRN2	0	155	0	0	28	0	NA	1	1
CCND3	0	155	0	0	28	0	NA	1	1
SMARCB1	0	155	0	0	28	0	NA	1	1
TBL1XR1	1	154	0.00645161	0	28	0	0	1	1
PPP2CB	0	155	0	0	28	0	NA	1	1
SIAH1	0	155	0	0	28	0	NA	1	1
SMARCD1	0	155	0	0	28	0	NA	1	1
STMN2	0	155	0	0	28	0	NA	1	1
NRAS	1	154	0.00645161	0	28	0	0	1	1
AGTR2	1	154	0.00645161	0	28	0	0	1	1

### Sheet: Mut-BasalCoreCLvsBL+BLOtherCL 
Gene	Basal_and_BasalOtherCL_Mutated	Basal_and_BasalOtherCL_Wildtype	Basal_and_BasalOtherCLProportion	BasalCoreCL_Mutated	BasalCoreCL_Wildtype	BasalCoreCL_Proportion	CoreCL_to_NonCLOtherCL_Ratio	p.fisher.exact	p.adj.bonferroni
TP53	260	23	0.918728	11	14	0.44	0.478923	1.99e-08	3.44e-06
AHNAK2	117	166	0.413428	8	17	0.32	0.774017	0.402951	1
PDE4DIP	33	250	0.116608	6	19	0.24	2.05818	0.107736	1
PIK3CA	49	234	0.173145	4	21	0.16	0.924082	1	1
DNAH2	41	242	0.144876	3	22	0.12	0.828293	1	1
STAB2	25	258	0.0883392	2	23	0.08	0.9056	1	1
KMT2C	42	241	0.14841	2	23	0.08	0.539048	0.550785	1
MLL2	44	239	0.155477	2	23	0.08	0.514545	0.395078	1
SYNE1	76	207	0.268551	2	23	0.08	0.297895	0.0518331	1
ARID1A	14	269	0.04947	2	23	0.08	1.61714	0.379245	1
HERC2	46	237	0.162544	2	23	0.08	0.492174	0.392626	1
ZFP36L1	5	278	0.0176678	2	23	0.08	4.528	0.103286	1
L1CAM	4	279	0.0141343	2	23	0.08	5.66	0.0775958	1
ROS1	22	261	0.0777385	2	23	0.08	1.02909	1	1
PTPRD	12	271	0.0424028	2	23	0.08	1.88667	0.316663	1
PBRM1	11	272	0.0388693	2	23	0.08	2.05818	0.284941	1
FOXO3	4	279	0.0141343	1	24	0.04	2.83	0.34699	1
NCOR1	7	276	0.024735	1	24	0.04	1.61714	0.496108	1
GATA3	1	282	0.00353357	1	24	0.04	11.32	0.155992	1
NCOR2	28	255	0.0989399	1	24	0.04	0.404286	0.489222	1
CDH1	6	277	0.0212014	1	24	0.04	1.88667	0.450465	1
USH2A	40	243	0.141343	1	24	0.04	0.283	0.22162	1
MAP3K1	19	264	0.0671378	1	24	0.04	0.595789	1	1
PTEN	17	266	0.0600707	1	24	0.04	0.665882	1	1
BRCA2	11	272	0.0388693	1	24	0.04	1.02909	1	1
AHNAK	49	234	0.173145	1	24	0.04	0.23102	0.0944654	1
KDM6A	7	276	0.024735	1	24	0.04	1.61714	0.496108	1
LAMA2	26	257	0.0918728	1	24	0.04	0.435385	0.709772	1
SETD2	17	266	0.0600707	1	24	0.04	0.665882	1	1
GPR32	4	279	0.0141343	1	24	0.04	2.83	0.34699	1
TG	24	259	0.0848056	1	24	0.04	0.471667	0.706021	1
CTCF	1	282	0.00353357	1	24	0.04	11.32	0.155992	1
KRAS	2	281	0.00706714	1	24	0.04	5.66	0.224947	1
SIK1	6	277	0.0212014	1	24	0.04	1.88667	0.450465	1
THADA	15	268	0.0530035	1	24	0.04	0.754667	1	1
ATR	19	264	0.0671378	1	24	0.04	0.595789	1	1
MEN1	5	278	0.0176678	1	24	0.04	2.264	0.400868	1
SHANK2	19	264	0.0671378	1	24	0.04	0.595789	1	1
DNAH5	35	248	0.123675	1	24	0.04	0.323429	0.332331	1
ERBB2	10	273	0.0353357	1	24	0.04	1.132	1	1
MAP3K10	11	272	0.0388693	1	24	0.04	1.02909	1	1
ARID1B	18	265	0.0636042	1	24	0.04	0.628889	1	1
DCAF4L2	6	277	0.0212014	1	24	0.04	1.88667	0.450465	1
MAP3K13	4	279	0.0141343	1	24	0.04	2.83	0.34699	1
CHD1	11	272	0.0388693	1	24	0.04	1.02909	1	1
FANCA	15	268	0.0530035	1	24	0.04	0.754667	1	1
STK11	10	273	0.0353357	1	24	0.04	1.132	1	1
GLDC	12	271	0.0424028	1	24	0.04	0.943333	1	1
RASGEF1B	1	282	0.00353357	1	24	0.04	11.32	0.155992	1
ARID2	9	274	0.0318021	0	25	0	0	1	1
CBFB	1	282	0.00353357	0	25	0	0	1	1
BAP1	10	273	0.0353357	0	25	0	0	1	1
MUC16	101	182	0.35689	0	25	0	0	6.2e-05	0.0107344
FOXP1	1	282	0.00353357	0	25	0	0	1	1
RYR2	29	254	0.102473	0	25	0	0	0.147373	1
FANCD2	12	271	0.0424028	0	25	0	0	0.608312	1
NF1	11	272	0.0388693	0	25	0	0	0.609389	1
BIRC6	21	262	0.074205	0	25	0	0	0.395295	1
MTAP	0	283	0	0	25	0	NA	1	1
ERBB3	10	273	0.0353357	0	25	0	0	1	1
SF3B1	9	274	0.0318021	0	25	0	0	1	1
RB1	22	261	0.0777385	0	25	0	0	0.235322	1
COL6A3	24	259	0.0848056	0	25	0	0	0.237949	1
UTRN	20	263	0.0706714	0	25	0	0	0.387767	1
CASP8	5	278	0.0176678	0	25	0	0	1	1
ALK	12	271	0.0424028	0	25	0	0	0.608312	1
AGMO	7	276	0.024735	0	25	0	0	1	1
AKT1	5	278	0.0176678	0	25	0	0	1	1
LIPI	2	281	0.00706714	0	25	0	0	1	1
ASXL2	9	274	0.0318021	0	25	0	0	1	1
TAF1	8	275	0.0282685	0	25	0	0	1	1
APC	12	271	0.0424028	0	25	0	0	0.608312	1
SETD1A	15	268	0.0530035	0	25	0	0	0.620431	1
AKAP9	33	250	0.116608	0	25	0	0	0.0896852	1
UBR5	13	270	0.0459364	0	25	0	0	0.610077	1
MAP2K4	4	279	0.0141343	0	25	0	0	1	1
BRIP1	5	278	0.0176678	0	25	0	0	1	1
PRKCE	4	279	0.0141343	0	25	0	0	1	1
PIK3R1	12	271	0.0424028	0	25	0	0	0.608312	1
FBXW7	6	277	0.0212014	0	25	0	0	1	1
GPS2	4	279	0.0141343	0	25	0	0	1	1
THSD7A	13	270	0.0459364	0	25	0	0	0.610077	1
MYH9	22	261	0.0777385	0	25	0	0	0.235322	1
GH1	4	279	0.0141343	0	25	0	0	1	1
SMAD4	1	282	0.00353357	0	25	0	0	1	1
NOTCH1	37	246	0.130742	0	25	0	0	0.054736	1
JAK1	3	280	0.0106007	0	25	0	0	1	1
COL22A1	11	272	0.0388693	0	25	0	0	0.609389	1
TBX3	7	276	0.024735	0	25	0	0	1	1
CACNA2D3	8	275	0.0282685	0	25	0	0	1	1
TTYH1	2	281	0.00706714	0	25	0	0	1	1
ERBB4	8	275	0.0282685	0	25	0	0	1	1
MBL2	1	282	0.00353357	0	25	0	0	1	1
AKT2	4	279	0.0141343	0	25	0	0	1	1
ARID5B	8	275	0.0282685	0	25	0	0	1	1
FRMD3	3	280	0.0106007	0	25	0	0	1	1
RUNX1	11	272	0.0388693	0	25	0	0	0.609389	1
BRCA1	14	269	0.04947	0	25	0	0	0.614245	1
EGFR	13	270	0.0459364	0	25	0	0	0.610077	1
PRKCQ	9	274	0.0318021	0	25	0	0	1	1
LIFR	8	275	0.0282685	0	25	0	0	1	1
SMARCC2	10	273	0.0353357	0	25	0	0	1	1
LAMB3	12	271	0.0424028	0	25	0	0	0.608312	1
USP9X	11	272	0.0388693	0	25	0	0	0.609389	1
RPGR	5	278	0.0176678	0	25	0	0	1	1
AFF2	7	276	0.024735	0	25	0	0	1	1
CDKN1B	3	280	0.0106007	0	25	0	0	1	1
PRPS2	1	282	0.00353357	0	25	0	0	1	1
PALLD	3	280	0.0106007	0	25	0	0	1	1
PTPRM	12	271	0.0424028	0	25	0	0	0.608312	1
ASXL1	8	275	0.0282685	0	25	0	0	1	1
COL12A1	20	263	0.0706714	0	25	0	0	0.387767	1
GPR124	7	276	0.024735	0	25	0	0	1	1
CHEK2	1	282	0.00353357	0	25	0	0	1	1
CDKN2A	2	281	0.00706714	0	25	0	0	1	1
MLLT4	14	269	0.04947	0	25	0	0	0.614245	1
SMARCC1	4	279	0.0141343	0	25	0	0	1	1
CTNNA3	6	277	0.0212014	0	25	0	0	1	1
LARGE	7	276	0.024735	0	25	0	0	1	1
SETDB1	5	278	0.0176678	0	25	0	0	1	1
NCOA3	8	275	0.0282685	0	25	0	0	1	1
DNAH11	49	234	0.173145	0	25	0	0	0.0194244	1
BCAS3	6	277	0.0212014	0	25	0	0	1	1
NRG3	2	281	0.00706714	0	25	0	0	1	1
HDAC9	7	276	0.024735	0	25	0	0	1	1
ACVRL1	5	278	0.0176678	0	25	0	0	1	1
NDFIP1	1	282	0.00353357	0	25	0	0	1	1
USP28	11	272	0.0388693	0	25	0	0	0.609389	1
OR6A2	3	280	0.0106007	0	25	0	0	1	1
CLK3	4	279	0.0141343	0	25	0	0	1	1
PRKCZ	1	282	0.00353357	0	25	0	0	1	1
MYO3A	13	270	0.0459364	0	25	0	0	0.610077	1
PRKG1	6	277	0.0212014	0	25	0	0	1	1
FLT3	9	274	0.0318021	0	25	0	0	1	1
BRAF	5	278	0.0176678	0	25	0	0	1	1
PRR16	2	281	0.00706714	0	25	0	0	1	1
PRKACG	0	283	0	0	25	0	NA	1	1
FAM20C	4	279	0.0141343	0	25	0	0	1	1
KDM3A	2	281	0.00706714	0	25	0	0	1	1
NPNT	5	278	0.0176678	0	25	0	0	1	1
NEK1	6	277	0.0212014	0	25	0	0	1	1
NF2	1	282	0.00353357	0	25	0	0	1	1
MYO1A	8	275	0.0282685	0	25	0	0	1	1
PPP2R2A	4	279	0.0141343	0	25	0	0	1	1
EP300	14	269	0.04947	0	25	0	0	0.614245	1
CTNNA1	5	278	0.0176678	0	25	0	0	1	1
FOXO1	5	278	0.0176678	0	25	0	0	1	1
SGCD	1	282	0.00353357	0	25	0	0	1	1
SBNO1	6	277	0.0212014	0	25	0	0	1	1
HIST1H2BC	2	281	0.00706714	0	25	0	0	1	1
SPACA1	3	280	0.0106007	0	25	0	0	1	1
SIK2	1	282	0.00353357	0	25	0	0	1	1
DTWD2	2	281	0.00706714	0	25	0	0	1	1
NR2F1	1	282	0.00353357	0	25	0	0	1	1
MAGEA8	1	282	0.00353357	0	25	0	0	1	1
KLRG1	1	282	0.00353357	0	25	0	0	1	1
TAF4B	6	277	0.0212014	0	25	0	0	1	1
HRAS	0	283	0	0	25	0	NA	1	1
SMAD2	2	281	0.00706714	0	25	0	0	1	1
NR3C1	0	283	0	0	25	0	NA	1	1
LDLRAP1	0	283	0	0	25	0	NA	1	1
NT5E	4	279	0.0141343	0	25	0	0	1	1
PTPN22	7	276	0.024735	0	25	0	0	1	1
CLRN2	0	283	0	0	25	0	NA	1	1
CCND3	2	281	0.00706714	0	25	0	0	1	1
SMARCB1	0	283	0	0	25	0	NA	1	1
TBL1XR1	0	283	0	0	25	0	NA	1	1
PPP2CB	1	282	0.00353357	0	25	0	0	1	1
SIAH1	1	282	0.00353357	0	25	0	0	1	1
SMARCD1	1	282	0.00353357	0	25	0	0	1	1
STMN2	1	282	0.00353357	0	25	0	0	1	1
NRAS	1	282	0.00353357	0	25	0	0	1	1
AGTR2	3	280	0.0106007	0	25	0	0	1	1

### Sheet: CNA - BasalCL vs Basal
Gene	Class	BasalCNA	BasalWildtype	BasalProportion	BasalClaudinLowCNA	BasalClaudinLowWildtype	BasalClaudinLowProportion	CL_to_NonCL_Ratio	p.fisher.exact	p.adj.bonferroni
MDM4	Gain	142	121	0.539924	18	27	0.4	0.740845	0.105941	1
MYC	Gain	191	72	0.726236	18	27	0.4	0.550785	4.37e-05	0.00284263
NTRK1	Gain	174	89	0.661597	17	28	0.377778	0.571009	0.00042361	0.0275349
NF1	Loss	134	129	0.509506	16	29	0.355556	0.697844	0.0751265	1
ARID1A	Loss	102	161	0.387833	14	31	0.311111	0.802179	0.405677	1
BRCA1	Loss	120	143	0.456274	13	32	0.288889	0.633148	0.0497891	1
CDKN2A	Loss	84	179	0.319392	13	32	0.288889	0.904497	0.731744	1
KDM6A	Loss	122	141	0.463878	13	32	0.288889	0.622769	0.0343055	1
MAP2K4	Loss	158	105	0.60076	12	33	0.266667	0.443882	3.72e-05	0.00241684
CDKN2C	Loss	40	223	0.152091	11	34	0.244444	1.60722	0.131354	1
FBXW7	Loss	123	140	0.467681	11	34	0.244444	0.522674	0.00552864	0.359361
SUFU	Loss	114	149	0.43346	11	34	0.244444	0.563938	0.0208765	1
SOX2	Gain	100	163	0.380228	10	35	0.222222	0.584444	0.0441424	1
APC	Loss	165	98	0.627376	10	35	0.222222	0.354209	4.63e-07	3.01e-05
FANCC	Loss	85	178	0.323194	10	35	0.222222	0.687582	0.221768	1
GPC3	Loss	113	150	0.429658	10	35	0.222222	0.517207	0.00849834	0.552392
PAX5	Loss	67	196	0.254753	10	35	0.222222	0.872305	0.712857	1
PBRM1	Loss	155	108	0.589354	10	35	0.222222	0.377061	7.06e-06	0.00045895
STK11	Loss	134	129	0.509506	10	35	0.222222	0.436153	0.00033142	0.0215422
EGFR	Gain	57	206	0.21673	9	36	0.2	0.922807	1	1
AMER1	Loss	104	159	0.395437	9	36	0.2	0.505769	0.0120438	0.782848
ATM	Loss	90	173	0.342205	9	36	0.2	0.584444	0.0829325	1
FANCA	Loss	82	181	0.311787	9	36	0.2	0.641463	0.157831	1
LATS2	Loss	103	160	0.391635	9	36	0.2	0.51068	0.0180446	1
RB1	Loss	142	121	0.539924	9	36	0.2	0.370423	2.01e-05	0.00130576
SMAD4	Loss	85	178	0.323194	9	36	0.2	0.618824	0.115593	1
CCNE1	Gain	73	190	0.277567	8	37	0.177778	0.640487	0.200287	1
AXIN1	Loss	64	199	0.243346	8	37	0.177778	0.730556	0.445994	1
BIRC3	Loss	81	182	0.307985	8	37	0.177778	0.577229	0.0782284	1
FANCD2	Loss	73	190	0.277567	8	37	0.177778	0.640487	0.200287	1
VHL	Loss	72	191	0.273764	8	37	0.177778	0.649383	0.201292	1
APOBEC3B	Loss	71	192	0.269962	7	38	0.155556	0.576213	0.136917	1
BRCA2	Loss	97	166	0.368821	7	38	0.155556	0.421764	0.00582265	0.378472
PTEN	Loss	129	134	0.490494	7	38	0.155556	0.31714	1.73e-05	0.00112758
TSC2	Loss	65	198	0.247148	7	38	0.155556	0.629402	0.251877	1
JUN	Gain	67	196	0.254753	6	39	0.133333	0.523383	0.0886239	1
KAT6A	Gain	78	185	0.296578	6	39	0.133333	0.449573	0.0285712	1
MLH1	Loss	108	155	0.410646	6	39	0.133333	0.324691	0.00021613	0.0140485
NF2	Loss	55	208	0.209125	6	39	0.133333	0.637576	0.312309	1
WT1	Loss	65	198	0.247148	6	39	0.133333	0.539487	0.124429	1
AKT2	Gain	52	211	0.197719	5	40	0.111111	0.561966	0.213745	1
FLT4	Gain	29	234	0.110266	5	40	0.111111	1.00766	1	1
MYCL	Gain	55	208	0.209125	5	40	0.111111	0.531313	0.154952	1
WHSC1L1	Gain	61	202	0.231939	5	40	0.111111	0.479053	0.0775368	1
LRP1B	Loss	48	215	0.18251	5	40	0.111111	0.608796	0.290549	1
TNFAIP3	Loss	59	204	0.224335	5	40	0.111111	0.495292	0.110469	1
TSC1	Loss	74	189	0.281369	5	40	0.111111	0.394895	0.015783	1
ALK	Gain	67	196	0.254753	4	41	0.0888889	0.348922	0.0127245	0.82709
DROSHA	Gain	62	201	0.235741	4	41	0.0888889	0.377061	0.0294924	1
ERG	Gain	65	198	0.247148	4	41	0.0888889	0.359658	0.01936	1
PPM1D	Gain	51	212	0.193916	4	41	0.0888889	0.458388	0.0960475	1
RAF1	Gain	40	223	0.152091	4	41	0.0888889	0.584444	0.357722	1
REL	Gain	52	211	0.197719	4	41	0.0888889	0.449573	0.0949077	1
IKZF1	Loss	46	217	0.174905	4	41	0.0888889	0.508213	0.190479	1
MEN1	Loss	37	226	0.140684	4	41	0.0888889	0.631832	0.477191	1
PRDM1	Loss	46	217	0.174905	4	41	0.0888889	0.508213	0.190479	1
SMARCB1	Loss	63	200	0.239544	4	41	0.0888889	0.371076	0.0297923	1
MITF	Gain	13	250	0.0494297	3	42	0.0666667	1.34872	0.71317	1
MYCN	Gain	64	199	0.243346	3	42	0.0666667	0.273958	0.00590643	0.383918
ERBB2	Gain	41	222	0.155894	2	43	0.0444444	0.285095	0.0597369	1
MDM2	Gain	15	248	0.0570342	2	43	0.0444444	0.779259	1	1
NKX2-1	Gain	15	248	0.0570342	2	43	0.0444444	0.779259	1	1
FBXO11	Loss	28	235	0.106464	2	43	0.0444444	0.41746	0.278133	1
MSH2	Loss	22	241	0.0836502	2	43	0.0444444	0.531313	0.549231	1
LMO1	Gain	14	249	0.0532319	1	44	0.0222222	0.41746	0.705856	1

### Sheet: CNA - LumACL vs LumA
Gene	Class	LumACNA	LumAWildtype	LumAProportion	LumAClaudinLowCNA	LumAClaudinLowWildtype	LumAClaudinLowProportion	CL_to_NonCL_Ratio	p.fisher.exact	p.adj.bonferroni
FANCA	Loss	522	162	0.763158	6	3	0.666667	0.873563	0.450901	1
LATS2	Loss	132	552	0.192982	6	3	0.666667	3.45455	0.00279916	0.181945
ATM	Loss	241	443	0.352339	5	4	0.555556	1.57676	0.292243	1
BRCA2	Loss	135	549	0.197368	5	4	0.555556	2.81481	0.0196974	1
RB1	Loss	162	522	0.236842	5	4	0.555556	2.34568	0.0411816	1
MDM4	Gain	484	200	0.707602	4	5	0.444444	0.628099	0.134006	1
BIRC3	Loss	224	460	0.327485	4	5	0.444444	1.35714	0.485963	1
MAP2K4	Loss	284	400	0.415205	4	5	0.444444	1.07042	1	1
NTRK1	Gain	446	238	0.652047	3	6	0.333333	0.511211	0.073507	1
ARID1A	Loss	121	563	0.176901	3	6	0.333333	1.8843	0.206792	1
BRCA1	Loss	95	589	0.138889	3	6	0.333333	2.4	0.121722	1
NF1	Loss	96	588	0.140351	3	6	0.333333	2.375	0.124654	1
SUFU	Loss	62	622	0.0906433	3	6	0.333333	3.67742	0.0438924	1
DROSHA	Gain	101	583	0.147661	2	7	0.222222	1.50495	0.629104	1
FLT4	Gain	99	585	0.144737	2	7	0.222222	1.53535	0.626265	1
MYC	Gain	219	465	0.320175	2	7	0.222222	0.694064	0.726228	1
WHSC1L1	Gain	162	522	0.236842	2	7	0.222222	0.938272	1	1
FANCD2	Loss	40	644	0.0584795	2	7	0.222222	3.8	0.0984774	1
FBXO11	Loss	37	647	0.0540936	2	7	0.222222	4.10811	0.0865044	1
FBXW7	Loss	55	629	0.0804094	2	7	0.222222	2.76364	0.164779	1
MEN1	Loss	78	606	0.114035	2	7	0.222222	1.94872	0.278834	1
MSH2	Loss	37	647	0.0540936	2	7	0.222222	4.10811	0.0865044	1
NF2	Loss	236	448	0.345029	2	7	0.222222	0.644068	0.725676	1
PBRM1	Loss	79	605	0.115497	2	7	0.222222	1.92405	0.283948	1
PRDM1	Loss	150	534	0.219298	2	7	0.222222	1.01333	1	1
PTEN	Loss	70	614	0.102339	2	7	0.222222	2.17143	0.238199	1
SMAD4	Loss	112	572	0.163743	2	7	0.222222	1.35714	0.647193	1
STK11	Loss	75	609	0.109649	2	7	0.222222	2.02667	0.263528	1
TNFAIP3	Loss	142	542	0.207602	2	7	0.222222	1.07042	1	1
VHL	Loss	33	651	0.0482456	2	7	0.222222	4.60606	0.0713808	1
EGFR	Gain	103	581	0.150585	1	8	0.111111	0.737864	1	1
KAT6A	Gain	157	527	0.229532	1	8	0.111111	0.484076	0.692196	1
NKX2-1	Gain	46	638	0.0672515	1	8	0.111111	1.65217	0.470534	1
SOX2	Gain	66	618	0.0964912	1	8	0.111111	1.15152	0.60177	1
APOBEC3B	Loss	244	440	0.356725	1	8	0.111111	0.311475	0.170209	1
CDKN2C	Loss	109	575	0.159357	1	8	0.111111	0.697248	1	1
IKZF1	Loss	20	664	0.0292398	1	8	0.111111	3.8	0.243144	1
MLH1	Loss	58	626	0.0847953	1	8	0.111111	1.31034	0.553227	1
SMARCB1	Loss	221	463	0.323099	1	8	0.111111	0.343891	0.284661	1
TSC1	Loss	58	626	0.0847953	1	8	0.111111	1.31034	0.553227	1
AKT2	Gain	33	651	0.0482456	0	9	0	0	1	1
ALK	Gain	21	663	0.0307017	0	9	0	0	1	1
CCNE1	Gain	38	646	0.0555556	0	9	0	0	1	1
ERBB2	Gain	101	583	0.147661	0	9	0	0	0.37072	1
ERG	Gain	36	648	0.0526316	0	9	0	0	1	1
JUN	Gain	15	669	0.0219298	0	9	0	0	1	1
LMO1	Gain	30	654	0.0438597	0	9	0	0	1	1
MDM2	Gain	55	629	0.0804094	0	9	0	0	1	1
MITF	Gain	28	656	0.0409357	0	9	0	0	1	1
MYCL	Gain	14	670	0.0204678	0	9	0	0	1	1
MYCN	Gain	12	672	0.0175439	0	9	0	0	1	1
PPM1D	Gain	100	584	0.146199	0	9	0	0	0.371428	1
RAF1	Gain	34	650	0.0497076	0	9	0	0	1	1
REL	Gain	9	675	0.0131579	0	9	0	0	1	1
AMER1	Loss	64	620	0.0935673	0	9	0	0	1	1
APC	Loss	30	654	0.0438597	0	9	0	0	1	1
AXIN1	Loss	3	681	0.00438596	0	9	0	0	1	1
CDKN2A	Loss	92	592	0.134503	0	9	0	0	0.615618	1
FANCC	Loss	75	609	0.109649	0	9	0	0	0.607799	1
GPC3	Loss	63	621	0.0921053	0	9	0	0	1	1
KDM6A	Loss	62	622	0.0906433	0	9	0	0	1	1
LRP1B	Loss	42	642	0.0614035	0	9	0	0	1	1
PAX5	Loss	79	605	0.115497	0	9	0	0	0.607911	1
TSC2	Loss	4	680	0.00584795	0	9	0	0	1	1
WT1	Loss	41	643	0.0599415	0	9	0	0	1	1

### Sheet: CNA - NormalCL vs Normal
Gene	Class	NormalCNA	NormalWildtype	NormalProportion	NormalClaudinLowCNA	NormalClaudinLowWildtype	NormalClaudinLowProportion	CL_to_NonCL_Ratio	p.fisher.exact	p.adj.bonferroni
MAP2K4	Loss	72	83	0.464516	4	24	0.142857	0.30754	0.00147354	0.0957802
STK11	Loss	27	128	0.174194	4	24	0.142857	0.820106	0.79111	1
WHSC1L1	Gain	27	128	0.174194	3	25	0.107143	0.615079	0.57902	1
APOBEC3B	Loss	35	120	0.225806	3	25	0.107143	0.47449	0.207664	1
ARID1A	Loss	30	125	0.193548	3	25	0.107143	0.553571	0.422552	1
ATM	Loss	47	108	0.303226	3	25	0.107143	0.353343	0.0374164	1
BIRC3	Loss	42	113	0.270968	3	25	0.107143	0.395408	0.0929052	1
FANCA	Loss	73	82	0.470968	3	25	0.107143	0.227495	0.00027017	0.017561
FANCC	Loss	19	136	0.122581	3	25	0.107143	0.87406	1	1
NF2	Loss	38	117	0.245161	3	25	0.107143	0.43703	0.140491	1
PRDM1	Loss	31	124	0.2	3	25	0.107143	0.535714	0.301525	1
PTEN	Loss	20	135	0.129032	3	25	0.107143	0.830357	1	1
SMARCB1	Loss	32	123	0.206452	3	25	0.107143	0.518973	0.299461	1
EGFR	Gain	17	138	0.109677	2	26	0.0714286	0.651261	0.742516	1
MDM4	Gain	74	81	0.477419	2	26	0.0714286	0.149614	3.78e-05	0.00245685
NTRK1	Gain	63	92	0.406452	2	26	0.0714286	0.175737	0.00042259	0.0274681
PPM1D	Gain	30	125	0.193548	2	26	0.0714286	0.369048	0.175029	1
BRCA1	Loss	41	114	0.264516	2	26	0.0714286	0.270035	0.0285151	1
BRCA2	Loss	34	121	0.219355	2	26	0.0714286	0.32563	0.075639	1
CDKN2A	Loss	33	122	0.212903	2	26	0.0714286	0.335498	0.115074	1
CDKN2C	Loss	25	130	0.16129	2	26	0.0714286	0.442857	0.38252	1
LATS2	Loss	33	122	0.212903	2	26	0.0714286	0.335498	0.115074	1
MEN1	Loss	20	135	0.129032	2	26	0.0714286	0.553571	0.536435	1
NF1	Loss	43	112	0.277419	2	26	0.0714286	0.257475	0.017692	1
PAX5	Loss	24	131	0.154839	2	26	0.0714286	0.46131	0.378347	1
PBRM1	Loss	28	127	0.180645	2	26	0.0714286	0.395408	0.263986	1
RB1	Loss	40	115	0.258065	2	26	0.0714286	0.276786	0.0293904	1
SMAD4	Loss	36	119	0.232258	2	26	0.0714286	0.30754	0.0739627	1
SUFU	Loss	18	137	0.116129	2	26	0.0714286	0.615079	0.743254	1
TNFAIP3	Loss	35	120	0.225806	2	26	0.0714286	0.316327	0.0739324	1
TSC1	Loss	18	137	0.116129	2	26	0.0714286	0.615079	0.743254	1
AKT2	Gain	6	149	0.0387097	1	27	0.0357143	0.922619	1	1
ALK	Gain	5	150	0.0322581	1	27	0.0357143	1.10714	1	1
CCNE1	Gain	13	142	0.083871	1	27	0.0357143	0.425824	0.69868	1
DROSHA	Gain	13	142	0.083871	1	27	0.0357143	0.425824	0.69868	1
ERBB2	Gain	24	131	0.154839	1	27	0.0357143	0.230655	0.133107	1
FLT4	Gain	13	142	0.083871	1	27	0.0357143	0.425824	0.69868	1
MDM2	Gain	16	139	0.103226	1	27	0.0357143	0.345982	0.477355	1
NKX2-1	Gain	8	147	0.0516129	1	27	0.0357143	0.691964	1	1
AMER1	Loss	21	134	0.135484	1	27	0.0357143	0.263605	0.206836	1
APC	Loss	12	143	0.0774193	1	27	0.0357143	0.46131	0.695093	1
FBXO11	Loss	10	145	0.0645161	1	27	0.0357143	0.553571	1	1
KDM6A	Loss	20	135	0.129032	1	27	0.0357143	0.276786	0.207318	1
WT1	Loss	18	137	0.116129	1	27	0.0357143	0.30754	0.315677	1
ERG	Gain	11	144	0.0709677	0	28	0	0	0.21976	1
JUN	Gain	5	150	0.0322581	0	28	0	0	1	1
KAT6A	Gain	30	125	0.193548	0	28	0	0	0.00546571	0.355271
LMO1	Gain	6	149	0.0387097	0	28	0	0	0.592688	1
MITF	Gain	1	154	0.00645161	0	28	0	0	1	1
MYC	Gain	52	103	0.335484	0	28	0	0	5.11e-05	0.00332375
MYCL	Gain	4	151	0.0258065	0	28	0	0	1	1
MYCN	Gain	3	152	0.0193548	0	28	0	0	1	1
RAF1	Gain	3	152	0.0193548	0	28	0	0	1	1
REL	Gain	3	152	0.0193548	0	28	0	0	1	1
SOX2	Gain	13	142	0.083871	0	28	0	0	0.223596	1
AXIN1	Loss	1	154	0.00645161	0	28	0	0	1	1
FANCD2	Loss	13	142	0.083871	0	28	0	0	0.223596	1
FBXW7	Loss	16	139	0.103226	0	28	0	0	0.137154	1
GPC3	Loss	21	134	0.135484	0	28	0	0	0.0478742	1
IKZF1	Loss	5	150	0.0322581	0	28	0	0	1	1
LRP1B	Loss	13	142	0.083871	0	28	0	0	0.223596	1
MLH1	Loss	17	138	0.109677	0	28	0	0	0.0792003	1
MSH2	Loss	8	147	0.0516129	0	28	0	0	0.610366	1
TSC2	Loss	1	154	0.00645161	0	28	0	0	1	1
VHL	Loss	12	143	0.0774193	0	28	0	0	0.21804	1

### Sheet: CNA-BasalCoreCLvsBL+BLOtherCL 
Gene	Class	Basal_and_BasalOtherCL_CNA	Basal_and_BasalOtherCL_Wildtype	Basal_and_BasalOtherCL_Proportion	BasalCoreCL_CNA	BasalCoreCL_Wildtype	BasalCoreCL_Proportion	CoreCL_to_NonCLOtherCL_Ratio	p.fisher.exact	p.adj.bonferroni
MYC	Gain	201	82	0.710247	8	17	0.32	0.450547	0.00017349	0.011277
MDM4	Gain	153	130	0.540636	7	18	0.28	0.517908	0.0200039	1
NTRK1	Gain	184	99	0.650177	7	18	0.28	0.430652	0.00041103	0.0267169
SOX2	Gain	104	179	0.367491	6	19	0.24	0.653077	0.276607	1
SUFU	Loss	119	164	0.420495	6	19	0.24	0.570756	0.0910699	1
ARID1A	Loss	111	172	0.392226	5	20	0.2	0.50991	0.0831043	1
CDKN2A	Loss	92	191	0.325088	5	20	0.2	0.615217	0.262559	1
CDKN2C	Loss	46	237	0.162544	5	20	0.2	1.23043	0.580957	1
NF1	Loss	145	138	0.512367	5	20	0.2	0.390345	0.00302162	0.196405
CCNE1	Gain	77	206	0.272085	4	21	0.16	0.588052	0.342096	1
EGFR	Gain	62	221	0.219081	4	21	0.16	0.730323	0.616407	1
JUN	Gain	70	213	0.24735	3	22	0.12	0.485143	0.219045	1
KAT6A	Gain	81	202	0.286219	3	22	0.12	0.419259	0.0994912	1
ATM	Loss	96	187	0.339223	3	22	0.12	0.35375	0.0252247	1
BRCA1	Loss	130	153	0.459364	3	22	0.12	0.261231	0.0011368	0.0738918
LATS2	Loss	109	174	0.385159	3	22	0.12	0.31156	0.00832708	0.54126
MAP2K4	Loss	167	116	0.590106	3	22	0.12	0.203353	7.82e-06	0.0005081
PAX5	Loss	74	209	0.261484	3	22	0.12	0.458919	0.149899	1
PTEN	Loss	133	150	0.469965	3	22	0.12	0.255338	0.00056838	0.0369448
STK11	Loss	141	142	0.498233	3	22	0.12	0.240851	0.00023304	0.0151475
ALK	Gain	69	214	0.243816	2	23	0.08	0.328116	0.0810379	1
DROSHA	Gain	64	219	0.226148	2	23	0.08	0.35375	0.124762	1
FLT4	Gain	32	251	0.113074	2	23	0.08	0.7075	1	1
MITF	Gain	14	269	0.04947	2	23	0.08	1.61714	0.379245	1
RAF1	Gain	42	241	0.14841	2	23	0.08	0.539048	0.550785	1
WHSC1L1	Gain	64	219	0.226148	2	23	0.08	0.35375	0.124762	1
APC	Loss	173	110	0.611307	2	23	0.08	0.130867	1.5e-07	9.75e-06
APOBEC3B	Loss	76	207	0.268551	2	23	0.08	0.297895	0.0518331	1
BIRC3	Loss	87	196	0.30742	2	23	0.08	0.26023	0.0192111	1
BRCA2	Loss	102	181	0.360424	2	23	0.08	0.221961	0.00350221	0.227644
FBXW7	Loss	132	151	0.466431	2	23	0.08	0.171515	9.16e-05	0.00595337
GPC3	Loss	121	162	0.427562	2	23	0.08	0.187107	0.00043413	0.0282183
KDM6A	Loss	133	150	0.469965	2	23	0.08	0.170226	8.58e-05	0.00557898
LRP1B	Loss	51	232	0.180212	2	23	0.08	0.443922	0.274347	1
PBRM1	Loss	163	120	0.575972	2	23	0.08	0.138896	8.94e-07	5.81e-05
RB1	Loss	149	134	0.526502	2	23	0.08	0.151946	1.01e-05	0.0006559
TSC2	Loss	70	213	0.24735	2	23	0.08	0.323429	0.0813743	1
AKT2	Gain	56	227	0.19788	1	24	0.04	0.202143	0.0587978	1
ERBB2	Gain	42	241	0.14841	1	24	0.04	0.269524	0.223993	1
MYCL	Gain	59	224	0.208481	1	24	0.04	0.191864	0.060369	1
MYCN	Gain	66	217	0.233216	1	24	0.04	0.171515	0.0221033	1
PPM1D	Gain	54	229	0.190813	1	24	0.04	0.20963	0.0600938	1
AMER1	Loss	112	171	0.39576	1	24	0.04	0.101071	0.00013995	0.00909705
AXIN1	Loss	71	212	0.250883	1	24	0.04	0.159437	0.0131837	0.856943
FANCA	Loss	90	193	0.318021	1	24	0.04	0.125778	0.00223831	0.14549
FANCC	Loss	94	189	0.332155	1	24	0.04	0.120426	0.00121489	0.0789681
FANCD2	Loss	80	203	0.282686	1	24	0.04	0.1415	0.00746872	0.485467
NF2	Loss	60	223	0.212014	1	24	0.04	0.188667	0.0368316	1
SMAD4	Loss	93	190	0.328622	1	24	0.04	0.12172	0.00126235	0.0820529
SMARCB1	Loss	66	217	0.233216	1	24	0.04	0.171515	0.0221033	1
TNFAIP3	Loss	63	220	0.222615	1	24	0.04	0.179683	0.0364544	1
VHL	Loss	79	204	0.279152	1	24	0.04	0.143291	0.00740579	0.481376
ERG	Gain	69	214	0.243816	0	25	0	0	0.00199114	0.129424
LMO1	Gain	15	268	0.0530035	0	25	0	0	0.620431	1
MDM2	Gain	17	266	0.0600707	0	25	0	0	0.377832	1
NKX2-1	Gain	17	266	0.0600707	0	25	0	0	0.377832	1
REL	Gain	56	227	0.19788	0	25	0	0	0.011694	0.760113
FBXO11	Loss	30	253	0.106007	0	25	0	0	0.150086	1
IKZF1	Loss	50	233	0.176678	0	25	0	0	0.0197143	1
MEN1	Loss	41	242	0.144876	0	25	0	0	0.0575702	1
MLH1	Loss	114	169	0.402827	0	25	0	0	5.87e-06	0.00038177
MSH2	Loss	24	259	0.0848056	0	25	0	0	0.237949	1
PRDM1	Loss	50	233	0.176678	0	25	0	0	0.0197143	1
TSC1	Loss	79	204	0.279152	0	25	0	0	0.00057416	0.0373207
WT1	Loss	71	212	0.250883	0	25	0	0	0.00198547	0.129056
