## Supplementary material for "Re-definition of *claudin-low* as a breast cancer phenotype": Source Data: SourceDataTableS1.xlsx

### Sheet: TableS1
PATIENT_ID	PAM50	PAM50ClaudinLow
MB-0000	Normal	NormalClaudinLow
MB-0002	LumA	LumA
MB-0005	LumB	LumB
MB-0006	LumB	LumB
MB-0010	LumB	LumB
MB-0014	LumB	LumB
MB-0022	LumB	LumB
MB-0028	LumB	LumB
MB-0035	Her2	Her2
MB-0036	LumA	LumA
MB-0039	LumB	LumB
MB-0045	Basal	Basal
MB-0046	LumA	LumA
MB-0048	Her2	Her2
MB-0050	Normal	Normal
MB-0053	LumB	LumB
MB-0054	LumB	LumB
MB-0056	LumB	LumB
MB-0060	LumB	LumB
MB-0062	Basal	Basal
MB-0064	LumB	LumB
MB-0066	LumB	LumB
MB-0068	LumA	LumA
MB-0079	Her2	Her2
MB-0081	LumB	LumB
MB-0083	LumB	LumB
MB-0093	LumB	LumB
MB-0095	LumB	LumB
MB-0097	LumA	LumA
MB-0100	Basal	Basal
MB-0101	Normal	Normal
MB-0102	LumB	LumB
MB-0106	LumA	LumA
MB-0107	LumB	LumB
MB-0108	LumB	LumB
MB-0109	Basal	Basal
MB-0111	LumA	LumA
MB-0112	LumA	LumA
MB-0113	Her2	Her2
MB-0114	LumA	LumA
MB-0115	Basal	Basal
MB-0116	Normal	Normal
MB-0117	LumA	LumA
MB-0119	LumB	LumB
MB-0120	LumB	LumB
MB-0121	LumA	LumA
MB-0122	LumA	LumA
MB-0123	LumB	LumB
MB-0124	LumA	LumA
MB-0125	LumB	LumB
MB-0126	LumA	LumA
MB-0128	Normal	Normal
MB-0129	Her2	Her2
MB-0130	LumA	LumA
MB-0131	LumA	LumA
MB-0133	LumA	LumA
MB-0134	LumB	LumB
MB-0135	LumB	LumB
MB-0136	LumA	LumA
MB-0138	LumA	LumA
MB-0139	LumA	LumA
MB-0140	LumB	LumB
MB-0142	LumA	LumA
MB-0143	LumA	LumA
MB-0144	LumB	LumB
MB-0145	LumA	LumA
MB-0146	LumB	LumB
MB-0147	LumA	LumA
MB-0148	Her2	Her2
MB-0149	Basal	Basal
MB-0150	Basal	Basal
MB-0151	LumB	LumB
MB-0152	Her2	Her2
MB-0154	LumA	LumA
MB-0155	Normal	NormalClaudinLow
MB-0157	Basal	BasalClaudinLow
MB-0162	LumA	LumA
MB-0163	Basal	Basal
MB-0164	Basal	Basal
MB-0165	LumA	LumA
MB-0166	LumA	LumA
MB-0167	LumB	LumB
MB-0168	Normal	NormalClaudinLow
MB-0170	LumA	LumA
MB-0171	Normal	Normal
MB-0172	LumA	LumA
MB-0173	LumB	LumB
MB-0174	Basal	BasalClaudinLow
MB-0175	LumA	LumA
MB-0176	LumA	LumA
MB-0177	LumA	LumA
MB-0178	LumB	LumB
MB-0179	Basal	BasalClaudinLow
MB-0180	LumA	LumA
MB-0181	LumA	LumA
MB-0184	LumA	LumA
MB-0188	Her2	Her2
MB-0189	Normal	Normal
MB-0191	Basal	Basal
MB-0192	Normal	Normal
MB-0193	LumB	LumB
MB-0194	LumA	LumA
MB-0195	LumB	LumB
MB-0197	LumB	LumB
MB-0198	LumB	LumB
MB-0199	LumA	LumA
MB-0200	Basal	Basal
MB-0201	Basal	Basal
MB-0202	LumA	LumA
MB-0203	LumA	LumA
MB-0204	LumA	LumA
MB-0205	Normal	Normal
MB-0206	Basal	BasalClaudinLow
MB-0207	LumA	LumA
MB-0209	Normal	NormalClaudinLow
MB-0211	Basal	BasalClaudinLow
MB-0214	Basal	Basal
MB-0215	LumB	LumB
MB-0218	LumB	LumB
MB-0220	Normal	NormalClaudinLow
MB-0221	Her2	Her2
MB-0222	Normal	Normal
MB-0223	LumA	LumA
MB-0224	LumA	LumA
MB-0225	LumB	LumB
MB-0226	LumA	LumA
MB-0227	LumA	LumA
MB-0228	Normal	Normal
MB-0229	LumA	LumA
MB-0230	Her2	Her2
MB-0231	LumA	LumA
MB-0232	LumA	LumA
MB-0233	LumA	LumA
MB-0234	LumB	LumB
MB-0235	LumA	LumA
MB-0236	LumA	LumA
MB-0238	Basal	Basal
MB-0239	LumA	LumA
MB-0241	Basal	BasalClaudinLow
MB-0242	LumB	LumB
MB-0243	LumB	LumB
MB-0244	Normal	Normal
MB-0245	LumA	LumA
MB-0247	LumA	LumA
MB-0248	LumA	LumA
MB-0249	Her2	Her2
MB-0253	Normal	Normal
MB-0256	LumA	LumA
MB-0257	LumA	LumA
MB-0258	LumA	LumA
MB-0259	Basal	Basal
MB-0260	LumA	LumA
MB-0261	LumB	LumB
MB-0262	Her2	Her2
MB-0263	LumA	LumA
MB-0264	Her2	Her2
MB-0265	Basal	BasalClaudinLow
MB-0266	LumA	LumA
MB-0268	LumB	LumB
MB-0269	Basal	BasalClaudinLow
MB-0270	LumB	LumB
MB-0272	LumB	LumB
MB-0273	LumA	LumA
MB-0275	Normal	NormalClaudinLow
MB-0278	Basal	Basal
MB-0279	Normal	NormalClaudinLow
MB-0280	Normal	Normal
MB-0282	Normal	Normal
MB-0284	Basal	BasalClaudinLow
MB-0285	Normal	NormalClaudinLow
MB-0286	LumA	LumAClaudinLow
MB-0287	LumB	LumB
MB-0288	Normal	Normal
MB-0289	Basal	BasalClaudinLow
MB-0290	LumA	LumA
MB-0291	LumB	LumB
MB-0292	Her2	Her2
MB-0293	Normal	NormalClaudinLow
MB-0294	Normal	Normal
MB-0295	LumA	LumA
MB-0301	LumA	LumA
MB-0302	LumA	LumA
MB-0303	Basal	Basal
MB-0304	LumB	LumB
MB-0305	Normal	Normal
MB-0306	LumA	LumA
MB-0307	LumA	LumA
MB-0308	LumA	LumA
MB-0309	LumA	LumA
MB-0310	LumA	LumA
MB-0311	LumB	LumB
MB-0312	LumB	LumB
MB-0313	LumB	LumB
MB-0314	Her2	Her2
MB-0315	LumA	LumA
MB-0316	Basal	Basal
MB-0317	LumA	LumA
MB-0318	Normal	Normal
MB-0319	LumB	LumB
MB-0320	LumA	LumA
MB-0321	LumA	LumA
MB-0322	LumA	LumA
MB-0324	LumA	LumA
MB-0325	LumB	LumB
MB-0328	LumB	LumB
MB-0336	LumB	LumB
MB-0339	LumB	LumB
MB-0340	Basal	Basal
MB-0341	LumA	LumA
MB-0342	Normal	Normal
MB-0343	Normal	Normal
MB-0344	Normal	Normal
MB-0345	LumA	LumA
MB-0346	Her2	Her2
MB-0348	LumA	LumA
MB-0349	LumB	LumB
MB-0350	Basal	BasalClaudinLow
MB-0352	Her2	Her2
MB-0353	LumA	LumA
MB-0354	Basal	Basal
MB-0356	LumA	LumA
MB-0358	LumA	LumA
MB-0359	LumA	LumA
MB-0360	LumB	LumB
MB-0361	Her2	Her2
MB-0362	LumA	LumA
MB-0363	LumB	LumB
MB-0364	LumA	LumA
MB-0365	Her2	Her2
MB-0366	LumA	LumA
MB-0367	Normal	NormalClaudinLow
MB-0368	LumB	LumB
MB-0369	LumB	LumB
MB-0370	LumB	LumB
MB-0371	LumB	LumB
MB-0372	Basal	Basal
MB-0373	LumB	LumB
MB-0374	LumB	LumB
MB-0375	Normal	Normal
MB-0377	LumA	LumA
MB-0378	Her2	Her2
MB-0379	LumA	LumA
MB-0380	LumB	LumB
MB-0381	Her2	Her2
MB-0382	LumA	LumA
MB-0383	LumB	LumB
MB-0384	LumB	LumB
MB-0385	LumB	LumB
MB-0386	LumA	LumA
MB-0388	Normal	Normal
MB-0389	LumB	LumB
MB-0391	Her2	Her2
MB-0392	Normal	Normal
MB-0393	Basal	Basal
MB-0394	LumA	LumA
MB-0395	Her2	Her2
MB-0396	Basal	Basal
MB-0397	LumA	LumA
MB-0398	LumB	LumB
MB-0399	Her2	Her2
MB-0400	Basal	Basal
MB-0401	Basal	Basal
MB-0402	Normal	NormalClaudinLow
MB-0404	LumA	LumA
MB-0406	LumB	LumB
MB-0410	LumA	LumA
MB-0411	LumA	LumA
MB-0412	LumB	LumB
MB-0413	LumA	LumA
MB-0414	Basal	Basal
MB-0417	Her2	Her2
MB-0418	Her2	Her2
MB-0419	LumA	LumA
MB-0420	Basal	BasalClaudinLow
MB-0421	Her2	Her2
MB-0422	LumA	LumA
MB-0424	Normal	NormalClaudinLow
MB-0425	LumA	LumA
MB-0426	Normal	Normal
MB-0427	LumA	LumA
MB-0428	LumA	LumA
MB-0429	LumB	LumB
MB-0431	LumA	LumA
MB-0434	LumB	LumB
MB-0436	Her2	Her2
MB-0437	LumB	LumB
MB-0438	Her2	Her2
MB-0439	LumB	LumB
MB-0440	LumB	LumB
MB-0442	Normal	NormalClaudinLow
MB-0443	LumA	LumA
MB-0444	LumB	LumB
MB-0445	LumA	LumA
MB-0446	Basal	BasalClaudinLow
MB-0449	LumA	LumA
MB-0451	LumA	LumA
MB-0452	LumB	LumB
MB-0453	Her2	Her2
MB-0454	LumA	LumA
MB-0455	LumB	LumB
MB-0458	Normal	Normal
MB-0459	LumB	LumB
MB-0460	LumA	LumAClaudinLow
MB-0462	Her2	Her2
MB-0463	LumA	LumA
MB-0464	Basal	Basal
MB-0465	LumB	LumB
MB-0466	LumA	LumA
MB-0467	Her2	Her2
MB-0468	LumA	LumA
MB-0469	LumB	LumB
MB-0470	Basal	BasalClaudinLow
MB-0471	LumA	LumA
MB-0472	LumB	LumB
MB-0474	LumB	LumB
MB-0475	LumA	LumA
MB-0476	Normal	NormalClaudinLow
MB-0478	LumA	LumA
MB-0479	Her2	Her2
MB-0480	LumA	LumA
MB-0481	Basal	Basal
MB-0482	Normal	Normal
MB-0483	LumB	LumB
MB-0484	Her2	Her2
MB-0485	LumA	LumA
MB-0486	LumA	LumA
MB-0487	Normal	Normal
MB-0488	Basal	BasalClaudinLow
MB-0489	Normal	NormalClaudinLow
MB-0490	LumA	LumA
MB-0491	LumA	LumA
MB-0492	LumB	LumB
MB-0494	Basal	Basal
MB-0495	Basal	BasalClaudinLow
MB-0496	Normal	Normal
MB-0497	LumA	LumA
MB-0500	Basal	Basal
MB-0501	LumA	LumA
MB-0502	Basal	BasalClaudinLow
MB-0503	LumA	LumA
MB-0504	LumA	LumA
MB-0505	LumA	LumA
MB-0506	Her2	Her2
MB-0507	LumA	LumA
MB-0508	Normal	Normal
MB-0509	Basal	Basal
MB-0510	Normal	Normal
MB-0511	LumA	LumA
MB-0512	LumA	LumA
MB-0513	LumA	LumA
MB-0514	LumB	LumB
MB-0516	Basal	Basal
MB-0517	LumA	LumA
MB-0519	Normal	Normal
MB-0521	LumA	LumA
MB-0522	Her2	Her2
MB-0524	Normal	Normal
MB-0525	Basal	Basal
MB-0526	LumB	LumB
MB-0527	LumA	LumA
MB-0528	LumA	LumA
MB-0529	LumA	LumA
MB-0531	Normal	Normal
MB-0532	LumB	LumB
MB-0534	Normal	Normal
MB-0535	LumA	LumA
MB-0536	LumB	LumB
MB-0537	Normal	Normal
MB-0538	LumA	LumA
MB-0540	Normal	NormalClaudinLow
MB-0541	LumA	LumA
MB-0542	Normal	Normal
MB-0544	LumB	LumB
MB-0545	Normal	Normal
MB-0550	LumB	LumB
MB-0551	Normal	Normal
MB-0552	Her2	Her2
MB-0553	LumA	LumA
MB-0554	LumA	LumA
MB-0558	Basal	BasalClaudinLow
MB-0559	LumA	LumA
MB-0568	LumA	LumA
MB-0569	LumB	LumB
MB-0570	LumB	LumB
MB-0571	LumA	LumA
MB-0573	LumA	LumAClaudinLow
MB-0574	LumA	LumA
MB-0575	LumA	LumA
MB-0576	LumB	LumB
MB-0577	LumB	LumB
MB-0578	Normal	Normal
MB-0579	LumB	LumB
MB-0580	LumA	LumA
MB-0581	Basal	Basal
MB-0582	Basal	Basal
MB-0583	LumA	LumA
MB-0584	LumB	LumB
MB-0585	LumB	LumB
MB-0586	LumA	LumA
MB-0587	LumA	LumA
MB-0588	Normal	Normal
MB-0589	LumB	LumB
MB-0590	LumB	LumB
MB-0591	LumB	LumB
MB-0593	Her2	Her2
MB-0594	LumB	LumB
MB-0596	LumA	LumA
MB-0597	Normal	Normal
MB-0598	LumB	LumB
MB-0599	LumA	LumAClaudinLow
MB-0600	LumA	LumA
MB-0601	LumB	LumB
MB-0603	LumA	LumA
MB-0605	LumA	LumA
MB-0606	LumB	LumB
MB-0607	LumA	LumA
MB-0608	Basal	Basal
MB-0609	LumA	LumA
MB-0610	LumA	LumA
MB-0611	LumB	LumB
MB-0613	Basal	BasalClaudinLow
MB-0614	LumA	LumA
MB-0615	Normal	Normal
MB-0616	LumB	LumB
MB-0617	Normal	NormalClaudinLow
MB-0618	LumB	LumB
MB-0619	Normal	Normal
MB-0620	Normal	Normal
MB-0621	LumA	LumA
MB-0623	Normal	Normal
MB-0624	LumA	LumA
MB-0626	LumB	LumB
MB-0627	Basal	BasalClaudinLow
MB-0628	Normal	Normal
MB-0630	LumB	LumB
MB-0631	LumA	LumA
MB-0632	LumA	LumA
MB-0634	Normal	NormalClaudinLow
MB-0636	LumA	LumA
MB-0637	LumB	LumB
MB-0638	Normal	Normal
MB-0639	Basal	Basal
MB-0640	Normal	Normal
MB-0641	Normal	NormalClaudinLow
MB-0642	LumA	LumA
MB-0643	Her2	Her2
MB-0644	LumA	LumAClaudinLow
MB-0646	LumB	LumB
MB-0649	LumA	LumA
MB-0650	LumA	LumA
MB-0652	Her2	Her2
MB-0653	Her2	Her2
MB-0654	LumA	LumA
MB-0655	Normal	Normal
MB-0656	Basal	Basal
MB-0657	Normal	Normal
MB-0658	Basal	Basal
MB-0659	Normal	Normal
MB-0660	Her2	Her2
MB-0661	LumA	LumA
MB-0662	Normal	Normal
MB-0663	Her2	Her2
MB-0664	Basal	Basal
MB-0666	LumA	LumA
MB-0869	Basal	Basal
MB-0872	Normal	Normal
MB-0874	Basal	Basal
MB-0877	LumB	LumB
MB-0880	LumA	LumA
MB-0882	LumB	LumB
MB-0884	LumB	LumB
MB-0891	LumA	LumA
MB-0893	Basal	BasalClaudinLow
MB-0895	LumB	LumB
MB-0897	Normal	Normal
MB-0899	LumA	LumA
MB-0901	Basal	Basal
MB-0904	LumA	LumA
MB-0906	Normal	Normal
MB-2513	LumA	LumA
MB-2517	Her2	Her2
MB-2536	LumA	LumA
MB-2556	Normal	NormalClaudinLow
MB-2564	LumA	LumA
MB-2610	LumA	LumA
MB-2613	LumB	LumB
MB-2614	LumA	LumA
MB-2616	Normal	Normal
MB-2617	LumB	LumB
MB-2618	LumB	LumB
MB-2624	LumA	LumA
MB-2626	LumB	LumB
MB-2629	LumB	LumB
MB-2632	Her2	Her2
MB-2634	LumB	LumB
MB-2642	LumB	LumB
MB-2643	Basal	BasalClaudinLow
MB-2645	Basal	Basal
MB-2669	LumA	LumA
MB-2686	LumB	LumB
MB-2705	LumB	LumB
MB-2708	LumB	LumB
MB-2711	LumA	LumA
MB-2712	LumA	LumA
MB-2718	Basal	Basal
MB-2721	LumA	LumA
MB-2724	Basal	BasalClaudinLow
MB-2725	LumA	LumA
MB-2728	LumB	LumB
MB-2730	LumB	LumB
MB-2735	LumB	LumB
MB-2742	Her2	Her2
MB-2744	Normal	Normal
MB-2745	LumA	LumA
MB-2747	LumA	LumA
MB-2749	LumA	LumA
MB-2750	LumA	LumA
MB-2752	LumA	LumA
MB-2753	Basal	Basal
MB-2754	Normal	Normal
MB-2758	Basal	Basal
MB-2760	LumB	LumB
MB-2763	LumB	LumB
MB-2764	Normal	NormalClaudinLow
MB-2765	LumB	LumB
MB-2767	LumB	LumB
MB-2769	LumB	LumB
MB-2770	LumA	LumA
MB-2771	Basal	Basal
MB-2772	LumB	LumBClaudinLow
MB-2774	LumB	LumB
MB-2779	LumA	LumA
MB-2781	LumB	LumB
MB-2786	LumA	LumA
MB-2790	LumA	LumA
MB-2791	LumA	LumA
MB-2792	Her2	Her2
MB-2793	LumB	LumB
MB-2795	LumB	LumB
MB-2796	LumB	LumB
MB-2797	LumA	LumA
MB-2801	LumA	LumA
MB-2803	LumB	LumB
MB-2814	LumB	LumB
MB-2815	Normal	Normal
MB-2819	LumA	LumA
MB-2820	LumA	LumA
MB-2821	Basal	BasalClaudinLow
MB-2823	Normal	Normal
MB-2827	Basal	Basal
MB-2833	Basal	Basal
MB-2834	Her2	Her2
MB-2835	LumA	LumA
MB-2838	LumA	LumA
MB-2840	LumA	LumA
MB-2842	Basal	Basal
MB-2843	LumA	LumA
MB-2844	LumB	LumB
MB-2845	LumA	LumAClaudinLow
MB-2846	Basal	Basal
MB-2847	Her2	Her2
MB-2848	LumA	LumA
MB-2849	Basal	Basal
MB-2850	Basal	BasalClaudinLow
MB-2851	LumA	LumA
MB-2853	LumB	LumB
MB-2854	LumA	LumA
MB-2857	Basal	BasalClaudinLow
MB-2858	LumB	LumB
MB-2863	LumA	LumA
MB-2867	LumA	LumA
MB-2895	Basal	Basal
MB-2896	Normal	NormalClaudinLow
MB-2900	Normal	Normal
MB-2901	LumB	LumB
MB-2904	Basal	Basal
MB-2912	Basal	Basal
MB-2916	LumA	LumA
MB-2917	Basal	Basal
MB-2919	LumB	LumB
MB-2922	Her2	Her2
MB-2923	Her2	Her2
MB-2927	LumA	LumA
MB-2929	Her2	Her2
MB-2931	LumB	LumB
MB-2932	LumB	LumB
MB-2933	LumA	LumA
MB-2939	LumB	LumB
MB-2944	LumA	LumA
MB-2947	LumA	LumA
MB-2951	LumA	LumA
MB-2952	LumA	LumA
MB-2953	LumB	LumB
MB-2954	LumB	LumB
MB-2957	Basal	Basal
MB-2960	LumA	LumA
MB-2963	Her2	Her2ClaudinLow
MB-2964	Her2	Her2
MB-2966	LumA	LumA
MB-2969	LumA	LumA
MB-2970	LumA	LumA
MB-2971	LumA	LumA
MB-2977	LumA	LumA
MB-2983	LumB	LumB
MB-2984	LumB	LumB
MB-2990	LumA	LumA
MB-2993	Basal	BasalClaudinLow
MB-2994	LumA	LumA
MB-2996	LumA	LumA
MB-2999	LumA	LumA
MB-3001	Basal	Basal
MB-3002	LumA	LumA
MB-3005	LumA	LumA
MB-3006	Normal	NormalClaudinLow
MB-3007	LumB	LumB
MB-3008	LumA	LumA
MB-3013	LumA	LumA
MB-3014	Basal	Basal
MB-3016	LumB	LumB
MB-3021	LumA	LumA
MB-3025	Her2	Her2
MB-3026	LumA	LumA
MB-3028	LumB	LumB
MB-3031	Her2	Her2
MB-3032	LumA	LumA
MB-3033	LumA	LumA
MB-3035	LumA	LumA
MB-3037	LumA	LumA
MB-3046	Basal	Basal
MB-3049	LumA	LumA
MB-3050	LumB	LumB
MB-3057	Basal	Basal
MB-3058	Basal	Basal
MB-3060	LumB	LumB
MB-3062	Basal	BasalClaudinLow
MB-3063	Basal	Basal
MB-3064	LumA	LumA
MB-3067	Basal	Basal
MB-3079	LumA	LumA
MB-3083	LumB	LumB
MB-3085	Normal	Normal
MB-3088	LumA	LumA
MB-3092	LumB	LumB
MB-3102	LumA	LumA
MB-3103	LumB	LumB
MB-3104	LumA	LumA
MB-3105	LumA	LumA
MB-3110	LumA	LumA
MB-3121	LumA	LumA
MB-3122	Her2	Her2
MB-3123	Basal	Basal
MB-3153	Basal	Basal
MB-3165	Basal	Basal
MB-3167	LumA	LumA
MB-3171	LumA	LumA
MB-3181	LumB	LumB
MB-3211	Basal	Basal
MB-3218	Basal	Basal
MB-3222	LumA	LumA
MB-3228	LumA	LumA
MB-3235	LumB	LumB
MB-3252	LumA	LumA
MB-3254	LumA	LumA
MB-3266	LumB	LumB
MB-3271	Basal	Basal
MB-3272	LumB	LumB
MB-3275	LumB	LumB
MB-3277	Basal	Basal
MB-3292	Basal	Basal
MB-3295	Normal	Normal
MB-3297	Basal	Basal
MB-3298	LumA	LumA
MB-3300	LumB	LumB
MB-3301	LumB	LumB
MB-3303	LumB	LumB
MB-3328	LumA	LumA
MB-3329	Her2	Her2
MB-3341	LumA	LumA
MB-3344	LumA	LumA
MB-3350	LumB	LumB
MB-3351	LumA	LumA
MB-3355	Her2	Her2
MB-3357	LumB	LumB
MB-3360	LumB	LumB
MB-3361	LumB	LumB
MB-3363	Basal	Basal
MB-3365	LumA	LumA
MB-3367	Basal	Basal
MB-3371	LumB	LumB
MB-3378	LumA	LumA
MB-3379	LumA	LumA
MB-3381	LumA	LumA
MB-3382	LumB	LumB
MB-3383	Basal	BasalClaudinLow
MB-3386	Her2	Her2
MB-3388	LumB	LumB
MB-3389	LumB	LumB
MB-3395	Basal	BasalClaudinLow
MB-3396	Basal	Basal
MB-3402	LumB	LumB
MB-3403	LumA	LumA
MB-3412	LumA	LumA
MB-3417	LumB	LumB
MB-3429	Normal	Normal
MB-3430	LumA	LumA
MB-3435	Her2	Her2
MB-3436	LumB	LumB
MB-3437	LumB	LumB
MB-3439	LumA	LumA
MB-3450	LumA	LumA
MB-3452	Normal	Normal
MB-3453	Basal	Basal
MB-3459	LumB	LumB
MB-3462	LumA	LumA
MB-3466	Her2	Her2
MB-3467	Her2	Her2
MB-3470	Her2	Her2
MB-3476	Basal	Basal
MB-3479	Normal	NormalClaudinLow
MB-3487	LumB	LumB
MB-3488	Her2	Her2
MB-3490	LumB	LumB
MB-3492	LumB	LumB
MB-3497	Her2	Her2
MB-3500	Basal	Basal
MB-3502	Basal	Basal
MB-3506	LumB	LumB
MB-3510	LumA	LumA
MB-3525	LumB	LumB
MB-3526	Normal	Normal
MB-3528	Her2	Her2
MB-3530	Her2	Her2
MB-3536	Normal	Normal
MB-3545	LumA	LumA
MB-3548	LumA	LumA
MB-3556	Her2	Her2
MB-3567	Basal	Basal
MB-3576	Her2	Her2
MB-3582	Normal	NormalClaudinLow
MB-3600	LumB	LumB
MB-3606	Her2	Her2
MB-3614	LumB	LumB
MB-3702	Basal	Basal
MB-3706	Basal	Basal
MB-3707	LumA	LumAClaudinLow
MB-3711	LumA	LumA
MB-3748	LumA	LumA
MB-3752	Basal	BasalClaudinLow
MB-3754	LumB	LumB
MB-3781	LumA	LumA
MB-3797	LumA	LumA
MB-3824	LumB	LumB
MB-3838	LumB	LumB
MB-3840	LumB	LumB
MB-3842	LumB	LumB
MB-3850	LumA	LumA
MB-3852	LumA	LumA
MB-3854	LumA	LumA
MB-3865	LumA	LumAClaudinLow
MB-3866	Her2	Her2
MB-3871	LumA	LumA
MB-3874	LumA	LumA
MB-3978	Her2	Her2
MB-4000	LumA	LumA
MB-4001	LumA	LumA
MB-4003	Her2	Her2
MB-4004	LumB	LumB
MB-4005	LumB	LumB
MB-4008	LumB	LumB
MB-4010	Her2	Her2
MB-4011	LumA	LumA
MB-4012	Her2	Her2
MB-4015	Her2	Her2
MB-4017	LumB	LumB
MB-4018	LumA	LumA
MB-4024	Basal	Basal
MB-4033	LumA	LumA
MB-4046	Her2	Her2
MB-4059	Normal	Normal
MB-4079	Her2	Her2
MB-4091	LumA	LumA
MB-4098	Her2	Her2
MB-4119	Her2	Her2
MB-4120	LumA	LumA
MB-4126	Her2	Her2
MB-4127	Her2	Her2
MB-4139	LumB	LumB
MB-4140	LumA	LumA
MB-4141	Her2	Her2
MB-4145	Her2	Her2
MB-4146	Basal	Basal
MB-4148	LumB	LumB
MB-4154	LumB	LumB
MB-4171	Her2	Her2
MB-4173	LumA	LumA
MB-4189	Her2	Her2
MB-4212	LumA	LumA
MB-4213	LumB	LumB
MB-4222	Her2	Her2
MB-4230	LumA	LumA
MB-4233	LumB	LumB
MB-4234	LumA	LumA
MB-4235	Basal	Basal
MB-4236	Her2	Her2
MB-4250	LumA	LumA
MB-4254	Basal	Basal
MB-4264	LumA	LumA
MB-4266	LumA	LumA
MB-4270	Her2	Her2
MB-4274	LumB	LumB
MB-4276	Her2	Her2
MB-4278	Her2	Her2
MB-4281	Her2	Her2
MB-4282	LumA	LumA
MB-4283	LumA	LumA
MB-4289	Her2	Her2
MB-4292	LumA	LumA
MB-4293	LumA	LumA
MB-4300	Her2	Her2
MB-4303	Basal	Basal
MB-4306	LumA	LumA
MB-4310	LumA	LumA
MB-4317	Her2	Her2
MB-4318	LumB	LumB
MB-4322	LumA	LumA
MB-4323	LumA	LumA
MB-4324	Her2	Her2
MB-4328	LumA	LumA
MB-4329	LumA	LumA
MB-4331	Her2	Her2
MB-4332	Basal	Basal
MB-4333	LumA	LumA
MB-4339	LumB	LumB
MB-4341	Her2	Her2
MB-4342	LumA	LumA
MB-4343	Her2	Her2
MB-4348	Her2	Her2
MB-4350	Her2	Her2
MB-4351	Her2	Her2
MB-4353	LumB	LumB
MB-4354	Her2	Her2
MB-4357	LumA	LumA
MB-4360	Her2	Her2
MB-4362	Normal	Normal
MB-4368	LumA	LumA
MB-4374	LumA	LumA
MB-4375	Normal	Normal
MB-4381	Normal	Normal
MB-4390	LumA	LumA
MB-4395	Her2	Her2
MB-4407	Basal	Basal
MB-4408	Basal	Basal
MB-4416	Basal	BasalClaudinLow
MB-4417	Basal	Basal
MB-4418	LumA	LumA
MB-4421	LumA	LumA
MB-4426	Basal	Basal
MB-4434	Her2	Her2
MB-4442	LumA	LumA
MB-4484	Normal	Normal
MB-4529	LumA	LumA
MB-4548	Her2	Her2
MB-4557	LumA	LumA
MB-4564	LumA	LumA
MB-4578	LumA	LumA
MB-4591	LumB	LumB
MB-4593	LumA	LumA
MB-4598	LumB	LumB
MB-4599	LumA	LumA
MB-4601	Basal	Basal
MB-4603	Normal	Normal
MB-4607	LumA	LumA
MB-4616	LumA	LumA
MB-4618	LumB	LumB
MB-4621	Basal	Basal
MB-4622	Basal	Basal
MB-4623	LumA	LumA
MB-4626	Her2	Her2
MB-4627	LumA	LumA
MB-4630	LumB	LumB
MB-4633	LumA	LumA
MB-4634	LumA	LumA
MB-4639	LumB	LumB
MB-4640	Her2	Her2
MB-4641	LumA	LumA
MB-4642	LumB	LumB
MB-4643	Her2	Her2
MB-4644	LumB	LumB
MB-4648	LumB	LumB
MB-4649	LumB	LumB
MB-4651	LumB	LumB
MB-4653	Normal	Normal
MB-4654	LumB	LumB
MB-4655	LumA	LumA
MB-4660	Basal	Basal
MB-4661	LumA	LumA
MB-4663	Basal	Basal
MB-4665	LumA	LumA
MB-4666	LumA	LumA
MB-4667	Her2	Her2
MB-4669	LumB	LumB
MB-4670	LumA	LumA
MB-4671	LumB	LumB
MB-4672	LumA	LumA
MB-4673	LumB	LumB
MB-4674	LumA	LumA
MB-4675	LumA	LumA
MB-4679	Basal	Basal
MB-4681	LumA	LumA
MB-4682	LumA	LumA
MB-4685	LumB	LumB
MB-4686	LumA	LumA
MB-4687	LumA	LumA
MB-4688	LumB	LumB
MB-4691	LumA	LumA
MB-4692	LumA	LumA
MB-4694	Basal	Basal
MB-4695	Normal	Normal
MB-4696	Basal	Basal
MB-4698	LumA	LumA
MB-4701	LumA	LumA
MB-4702	LumB	LumB
MB-4704	LumA	LumA
MB-4705	LumA	LumA
MB-4706	LumA	LumA
MB-4707	Basal	Basal
MB-4708	LumA	LumA
MB-4709	LumA	LumA
MB-4710	LumA	LumA
MB-4711	Basal	Basal
MB-4712	Normal	Normal
MB-4714	Basal	Basal
MB-4715	Basal	Basal
MB-4716	LumA	LumA
MB-4717	Basal	Basal
MB-4718	Normal	Normal
MB-4719	LumA	LumA
MB-4721	LumA	LumA
MB-4722	LumA	LumA
MB-4723	LumB	LumB
MB-4724	Her2	Her2
MB-4725	Her2	Her2
MB-4729	LumA	LumA
MB-4730	LumA	LumA
MB-4731	Her2	Her2
MB-4732	Basal	Basal
MB-4733	Basal	Basal
MB-4735	LumA	LumA
MB-4737	LumB	LumB
MB-4738	Normal	Normal
MB-4739	LumA	LumA
MB-4741	LumB	LumB
MB-4742	LumA	LumA
MB-4743	Normal	Normal
MB-4744	LumB	LumB
MB-4745	Her2	Her2
MB-4746	Normal	Normal
MB-4749	LumA	LumA
MB-4750	LumB	LumB
MB-4752	LumA	LumA
MB-4757	Basal	Basal
MB-4758	Basal	Basal
MB-4760	LumA	LumA
MB-4762	LumA	LumA
MB-4763	Her2	Her2
MB-4764	LumA	LumA
MB-4767	LumB	LumB
MB-4769	Basal	Basal
MB-4770	Her2	Her2
MB-4771	LumA	LumA
MB-4778	LumA	LumA
MB-4779	LumA	LumA
MB-4782	Normal	Normal
MB-4784	Normal	Normal
MB-4785	LumA	LumA
MB-4787	LumA	LumA
MB-4790	LumA	LumA
MB-4791	LumB	LumB
MB-4792	Basal	Basal
MB-4793	Basal	Basal
MB-4794	LumA	LumA
MB-4796	LumB	LumB
MB-4797	LumA	LumA
MB-4798	Normal	Normal
MB-4800	LumA	LumA
MB-4801	LumA	LumA
MB-4802	LumB	LumB
MB-4805	LumA	LumA
MB-4806	LumA	LumA
MB-4809	Basal	Basal
MB-4814	Normal	Normal
MB-4818	LumB	LumB
MB-4820	LumA	LumA
MB-4822	LumA	LumA
MB-4825	LumA	LumA
MB-4827	LumA	LumA
MB-4828	LumB	LumB
MB-4829	LumB	LumB
MB-4832	LumA	LumA
MB-4834	LumB	LumB
MB-4836	Her2	Her2
MB-4838	LumB	LumB
MB-4839	LumB	LumB
MB-4843	LumA	LumA
MB-4845	LumA	LumA
MB-4846	LumB	LumB
MB-4849	LumA	LumA
MB-4851	LumA	LumA
MB-4853	LumA	LumA
MB-4855	LumA	LumA
MB-4858	LumA	LumA
MB-4859	Normal	Normal
MB-4860	LumA	LumA
MB-4862	LumB	LumB
MB-4865	Basal	Basal
MB-4866	LumA	LumA
MB-4867	LumA	LumA
MB-4869	LumA	LumA
MB-4870	LumA	LumA
MB-4871	Normal	Normal
MB-4872	LumA	LumA
MB-4873	LumB	LumB
MB-4876	Basal	BasalClaudinLow
MB-4878	LumA	LumA
MB-4879	Her2	Her2
MB-4880	Basal	Basal
MB-4881	Basal	Basal
MB-4882	LumA	LumA
MB-4883	LumA	LumA
MB-4886	Her2	Her2
MB-4887	Normal	Normal
MB-4888	Basal	Basal
MB-4893	Basal	Basal
MB-4894	LumA	LumA
MB-4896	Basal	Basal
MB-4897	Normal	Normal
MB-4898	LumA	LumA
MB-4899	LumA	LumA
MB-4900	LumB	LumB
MB-4904	Her2	Her2
MB-4906	LumA	LumA
MB-4908	LumB	LumB
MB-4911	Basal	Basal
MB-4912	LumB	LumB
MB-4925	LumB	LumB
MB-4928	Her2	Her2
MB-4929	Her2	Her2
MB-4930	LumB	LumB
MB-4931	Basal	BasalClaudinLow
MB-4933	LumA	LumA
MB-4934	LumB	LumB
MB-4935	Her2	Her2
MB-4937	LumB	LumB
MB-4938	Basal	Basal
MB-4941	LumA	LumA
MB-4942	Basal	Basal
MB-4944	LumB	LumB
MB-4945	Basal	Basal
MB-4949	LumB	LumB
MB-4950	LumA	LumA
MB-4952	Her2	Her2
MB-4956	LumB	LumB
MB-4957	LumB	LumB
MB-4959	LumA	LumA
MB-4961	LumA	LumA
MB-4962	LumA	LumA
MB-4965	LumA	LumA
MB-4966	LumB	LumB
MB-4967	LumA	LumA
MB-4968	LumA	LumA
MB-4969	LumA	LumA
MB-4970	LumB	LumB
MB-4974	Basal	Basal
MB-4976	LumA	LumA
MB-4977	LumA	LumA
MB-4978	Normal	Normal
MB-4981	LumA	LumA
MB-4982	Her2	Her2
MB-4986	LumA	LumA
MB-4987	LumA	LumA
MB-4991	LumB	LumB
MB-4992	LumA	LumA
MB-4993	Her2	Her2
MB-4994	LumB	LumB
MB-4996	LumA	LumA
MB-4998	LumB	LumB
MB-4999	LumA	LumA
MB-5001	LumA	LumA
MB-5004	Her2	Her2
MB-5008	Her2	Her2
MB-5011	LumA	LumA
MB-5013	LumA	LumA
MB-5014	LumB	LumB
MB-5015	LumA	LumA
MB-5017	Her2	Her2
MB-5018	LumA	LumA
MB-5019	Normal	Normal
MB-5020	LumA	LumA
MB-5027	LumA	LumA
MB-5033	LumB	LumB
MB-5035	LumA	LumA
MB-5039	LumB	LumB
MB-5040	LumB	LumB
MB-5041	Her2	Her2
MB-5043	LumA	LumA
MB-5044	LumB	LumB
MB-5045	LumA	LumA
MB-5048	LumA	LumA
MB-5049	LumB	LumB
MB-5050	LumA	LumA
MB-5052	Her2	Her2
MB-5053	LumA	LumA
MB-5054	Basal	Basal
MB-5057	Basal	Basal
MB-5058	Normal	Normal
MB-5059	LumA	LumA
MB-5060	LumB	LumB
MB-5061	LumB	LumB
MB-5062	LumB	LumB
MB-5063	Her2	Her2
MB-5064	LumA	LumA
MB-5065	Basal	Basal
MB-5066	LumA	LumA
MB-5068	LumA	LumA
MB-5070	Basal	Basal
MB-5072	Her2	Her2
MB-5073	LumA	LumA
MB-5074	LumA	LumA
MB-5078	LumB	LumB
MB-5079	LumA	LumA
MB-5081	Normal	Normal
MB-5084	LumA	LumA
MB-5086	LumA	LumA
MB-5088	LumA	LumA
MB-5092	LumA	LumA
MB-5093	Her2	Her2
MB-5097	LumB	LumB
MB-5098	LumA	LumA
MB-5100	Basal	Basal
MB-5101	LumB	LumB
MB-5102	Basal	Basal
MB-5105	LumA	LumA
MB-5107	LumB	LumB
MB-5110	Normal	Normal
MB-5113	Normal	Normal
MB-5114	Basal	Basal
MB-5115	Basal	Basal
MB-5116	LumB	LumB
MB-5117	LumA	LumA
MB-5118	LumA	LumA
MB-5119	LumA	LumA
MB-5120	Her2	Her2
MB-5121	LumB	LumB
MB-5122	LumA	LumA
MB-5123	LumA	LumA
MB-5124	LumB	LumB
MB-5126	Basal	Basal
MB-5130	LumA	LumA
MB-5134	LumA	LumA
MB-5135	Basal	Basal
MB-5138	Basal	Basal
MB-5139	LumB	LumB
MB-5143	LumA	LumA
MB-5144	LumB	LumB
MB-5145	Normal	Normal
MB-5147	LumA	LumA
MB-5148	Her2	Her2
MB-5150	Normal	Normal
MB-5152	LumA	LumA
MB-5154	Normal	Normal
MB-5155	Normal	Normal
MB-5157	Normal	Normal
MB-5160	LumB	LumB
MB-5161	Normal	Normal
MB-5162	Basal	BasalClaudinLow
MB-5163	LumA	LumA
MB-5164	Normal	Normal
MB-5166	LumB	LumB
MB-5167	LumB	LumB
MB-5169	LumB	LumB
MB-5171	Normal	Normal
MB-5173	Basal	Basal
MB-5174	Her2	Her2
MB-5175	Basal	Basal
MB-5176	LumA	LumA
MB-5177	LumB	LumB
MB-5178	Normal	Normal
MB-5179	LumA	LumA
MB-5182	LumA	LumA
MB-5183	LumA	LumA
MB-5184	LumA	LumA
MB-5185	LumA	LumA
MB-5186	LumA	LumA
MB-5188	Basal	Basal
MB-5189	LumA	LumA
MB-5190	Basal	Basal
MB-5191	LumA	LumA
MB-5193	LumA	LumA
MB-5195	LumA	LumA
MB-5196	LumA	LumA
MB-5197	LumA	LumA
MB-5199	Basal	Basal
MB-5200	LumB	LumB
MB-5201	LumA	LumA
MB-5204	LumA	LumA
MB-5205	Basal	Basal
MB-5206	LumA	LumA
MB-5208	Basal	Basal
MB-5209	Basal	Basal
MB-5211	LumB	LumB
MB-5212	LumB	LumB
MB-5213	Her2	Her2
MB-5214	Normal	Normal
MB-5215	LumB	LumB
MB-5218	LumB	LumB
MB-5221	LumA	LumA
MB-5222	Her2	Her2
MB-5223	Basal	BasalClaudinLow
MB-5224	LumA	LumA
MB-5225	Basal	Basal
MB-5226	LumB	LumB
MB-5227	LumA	LumA
MB-5228	LumB	LumB
MB-5229	Basal	Basal
MB-5230	LumA	LumA
MB-5231	Her2	Her2
MB-5232	Basal	Basal
MB-5233	LumB	LumB
MB-5235	Basal	Basal
MB-5236	Basal	Basal
MB-5238	Normal	Normal
MB-5239	LumB	LumB
MB-5240	LumA	LumA
MB-5243	LumB	LumB
MB-5244	LumB	LumB
MB-5251	LumA	LumA
MB-5253	LumA	LumA
MB-5256	LumA	LumA
MB-5258	Basal	Basal
MB-5259	Her2	Her2
MB-5260	LumB	LumB
MB-5261	LumB	LumB
MB-5264	LumA	LumA
MB-5266	LumB	LumB
MB-5267	LumA	LumA
MB-5268	LumA	LumA
MB-5270	LumA	LumA
MB-5271	LumB	LumB
MB-5272	Basal	Basal
MB-5273	LumB	LumB
MB-5275	Her2	Her2
MB-5277	Normal	Normal
MB-5278	Normal	Normal
MB-5279	LumA	LumA
MB-5280	Normal	Normal
MB-5281	LumA	LumA
MB-5284	LumA	LumA
MB-5287	LumA	LumA
MB-5288	LumB	LumB
MB-5290	LumA	LumA
MB-5291	LumB	LumB
MB-5292	LumB	LumB
MB-5293	LumA	LumA
MB-5294	Basal	Basal
MB-5295	Basal	Basal
MB-5296	Basal	Basal
MB-5298	Basal	Basal
MB-5299	Basal	Basal
MB-5300	LumA	LumA
MB-5305	LumA	LumA
MB-5306	LumA	LumA
MB-5308	Normal	Normal
MB-5310	LumA	LumA
MB-5311	LumA	LumAClaudinLow
MB-5312	Her2	Her2
MB-5313	Her2	Her2
MB-5315	Her2	Her2
MB-5317	LumB	LumB
MB-5318	LumB	LumB
MB-5322	LumA	LumA
MB-5323	Basal	BasalClaudinLow
MB-5324	LumA	LumA
MB-5326	Normal	Normal
MB-5327	Her2	Her2
MB-5328	LumB	LumB
MB-5329	LumA	LumA
MB-5330	LumA	LumA
MB-5331	LumA	LumA
MB-5334	LumA	LumA
MB-5335	Basal	Basal
MB-5338	LumB	LumB
MB-5341	LumB	LumB
MB-5345	Normal	Normal
MB-5346	Basal	Basal
MB-5347	LumB	LumB
MB-5348	Basal	Basal
MB-5350	LumB	LumBClaudinLow
MB-5351	Normal	Normal
MB-5358	LumA	LumA
MB-5360	LumA	LumA
MB-5361	LumA	LumA
MB-5364	Normal	Normal
MB-5365	LumA	LumA
MB-5366	Her2	Her2
MB-5368	Normal	Normal
MB-5369	LumA	LumA
MB-5370	LumB	LumB
MB-5373	LumB	LumB
MB-5377	LumB	LumB
MB-5378	Basal	Basal
MB-5381	Her2	Her2
MB-5382	LumA	LumA
MB-5383	LumA	LumA
MB-5384	LumA	LumA
MB-5386	LumB	LumB
MB-5388	LumA	LumA
MB-5389	LumA	LumA
MB-5390	Basal	Basal
MB-5392	Her2	Her2ClaudinLow
MB-5393	LumB	LumB
MB-5395	LumA	LumA
MB-5396	LumB	LumB
MB-5397	LumA	LumA
MB-5398	LumA	LumA
MB-5399	LumA	LumA
MB-5401	LumA	LumA
MB-5402	LumA	LumA
MB-5403	LumA	LumA
MB-5404	LumA	LumA
MB-5405	LumB	LumB
MB-5406	LumB	LumB
MB-5407	LumA	LumA
MB-5408	Normal	Normal
MB-5409	Her2	Her2
MB-5410	LumA	LumA
MB-5411	Her2	Her2
MB-5412	LumA	LumA
MB-5414	LumB	LumB
MB-5418	LumB	LumB
MB-5420	Basal	Basal
MB-5421	Basal	Basal
MB-5422	LumA	LumA
MB-5424	LumA	LumA
MB-5425	LumA	LumA
MB-5426	Basal	Basal
MB-5427	Basal	Basal
MB-5428	LumA	LumA
MB-5429	LumA	LumA
MB-5431	Basal	Basal
MB-5432	LumA	LumA
MB-5433	LumA	LumA
MB-5434	LumB	LumB
MB-5435	LumB	LumB
MB-5440	Basal	Basal
MB-5441	Her2	Her2
MB-5442	Basal	Basal
MB-5444	LumA	LumA
MB-5446	Her2	Her2
MB-5447	LumB	LumB
MB-5450	Basal	Basal
MB-5451	LumA	LumA
MB-5452	LumA	LumA
MB-5453	Normal	Normal
MB-5454	LumB	LumB
MB-5455	LumA	LumA
MB-5457	LumA	LumA
MB-5458	Basal	Basal
MB-5459	LumB	LumB
MB-5463	LumB	LumB
MB-5464	LumA	LumA
MB-5465	Basal	BasalClaudinLow
MB-5468	Basal	Basal
MB-5470	Basal	Basal
MB-5471	LumA	LumA
MB-5472	LumA	LumA
MB-5473	LumA	LumA
MB-5474	Her2	Her2
MB-5475	LumB	LumB
MB-5477	LumB	LumB
MB-5478	LumA	LumA
MB-5481	LumB	LumB
MB-5482	Basal	Basal
MB-5483	Her2	Her2
MB-5484	LumA	LumA
MB-5485	LumB	LumB
MB-5486	LumB	LumB
MB-5489	LumA	LumA
MB-5490	LumA	LumA
MB-5491	LumB	LumB
MB-5492	LumA	LumA
MB-5493	LumB	LumB
MB-5495	LumA	LumA
MB-5497	LumB	LumB
MB-5498	Her2	Her2
MB-5499	LumA	LumA
MB-5502	LumB	LumB
MB-5505	LumB	LumB
MB-5510	LumA	LumA
MB-5511	Her2	Her2
MB-5513	Basal	Basal
MB-5514	LumA	LumA
MB-5518	LumB	LumB
MB-5519	LumA	LumA
MB-5520	LumA	LumA
MB-5521	LumB	LumB
MB-5525	LumB	LumB
MB-5526	Basal	Basal
MB-5527	Her2	Her2
MB-5529	Basal	Basal
MB-5530	Basal	Basal
MB-5531	Basal	Basal
MB-5532	LumA	LumA
MB-5533	Normal	Normal
MB-5534	LumB	LumB
MB-5535	Her2	Her2
MB-5540	LumB	LumB
MB-5541	LumA	LumA
MB-5543	LumA	LumA
MB-5547	Basal	Basal
MB-5548	Basal	Basal
MB-5549	Her2	Her2
MB-5550	LumA	LumA
MB-5551	Basal	Basal
MB-5552	LumB	LumB
MB-5553	LumB	LumB
MB-5554	LumA	LumA
MB-5556	LumB	LumB
MB-5558	Basal	Basal
MB-5559	Basal	Basal
MB-5560	Basal	Basal
MB-5562	LumB	LumB
MB-5563	LumA	LumA
MB-5565	Basal	Basal
MB-5566	Basal	Basal
MB-5567	LumA	LumA
MB-5571	LumA	LumA
MB-5572	Basal	Basal
MB-5575	LumB	LumB
MB-5576	LumB	LumB
MB-5577	Her2	Her2
MB-5579	LumA	LumA
MB-5580	LumA	LumA
MB-5582	LumA	LumA
MB-5583	LumA	LumA
MB-5584	Her2	Her2
MB-5588	Normal	Normal
MB-5589	LumA	LumA
MB-5590	LumB	LumB
MB-5591	LumA	LumA
MB-5592	LumB	LumB
MB-5593	Her2	Her2
MB-5596	LumA	LumA
MB-5597	LumA	LumA
MB-5599	LumA	LumA
MB-5601	LumA	LumA
MB-5602	Basal	Basal
MB-5603	LumA	LumA
MB-5604	LumB	LumB
MB-5605	LumB	LumB
MB-5613	LumB	LumB
MB-5616	Basal	Basal
MB-5617	LumA	LumA
MB-5620	LumA	LumA
MB-5622	LumB	LumB
MB-5623	LumB	LumB
MB-5624	Basal	Basal
MB-5626	LumA	LumA
MB-5628	LumB	LumB
MB-5629	LumA	LumA
MB-5632	LumB	LumB
MB-5633	Basal	BasalClaudinLow
MB-5634	Basal	Basal
MB-5635	LumA	LumA
MB-5636	LumB	LumB
MB-5638	LumA	LumA
MB-5640	Normal	Normal
MB-5641	LumB	LumB
MB-5642	LumA	LumA
MB-5645	LumA	LumA
MB-5646	LumB	LumB
MB-5647	LumA	LumA
MB-5651	Basal	Basal
MB-5652	Normal	Normal
MB-5653	LumB	LumB
MB-5654	LumB	LumB
MB-5655	Basal	Basal
MB-5656	Normal	Normal
MB-6001	LumA	LumA
MB-6006	LumA	LumA
MB-6007	Her2	Her2
MB-6008	LumB	LumB
MB-6010	LumB	LumB
MB-6011	LumB	LumB
MB-6012	LumA	LumA
MB-6014	Normal	Normal
MB-6016	LumA	LumA
MB-6017	LumA	LumA
MB-6018	LumA	LumA
MB-6019	Normal	Normal
MB-6021	LumA	LumA
MB-6022	LumB	LumB
MB-6023	Normal	Normal
MB-6024	LumA	LumA
MB-6026	LumB	LumB
MB-6029	LumA	LumA
MB-6030	LumA	LumA
MB-6036	Basal	Basal
MB-6039	Her2	Her2
MB-6042	Normal	Normal
MB-6044	Her2	Her2
MB-6047	Her2	Her2
MB-6048	Her2	Her2
MB-6049	Her2	Her2
MB-6050	LumA	LumA
MB-6051	LumA	LumA
MB-6052	Basal	Basal
MB-6053	LumB	LumB
MB-6055	Basal	Basal
MB-6058	Basal	Basal
MB-6059	Normal	Normal
MB-6060	LumB	LumB
MB-6062	Basal	Basal
MB-6063	Normal	Normal
MB-6065	LumA	LumA
MB-6068	Basal	Basal
MB-6069	LumA	LumA
MB-6071	LumA	LumA
MB-6075	LumB	LumB
MB-6079	LumB	LumB
MB-6080	LumB	LumB
MB-6082	Normal	Normal
MB-6083	LumA	LumA
MB-6085	Her2	Her2
MB-6092	Normal	Normal
MB-6097	LumA	LumA
MB-6098	Basal	Basal
MB-6100	Her2	Her2
MB-6101	Normal	Normal
MB-6103	Normal	Normal
MB-6105	Her2	Her2
MB-6107	Normal	Normal
MB-6108	LumA	LumA
MB-6113	Her2	Her2
MB-6114	Her2	Her2
MB-6116	Her2	Her2
MB-6118	LumA	LumA
MB-6122	Basal	Basal
MB-6124	LumA	LumA
MB-6125	Normal	Normal
MB-6131	Her2	Her2
MB-6133	LumA	LumA
MB-6135	LumB	LumB
MB-6138	LumB	LumB
MB-6141	LumB	LumB
MB-6143	Basal	Basal
MB-6144	Basal	BasalClaudinLow
MB-6145	LumB	LumB
MB-6146	Her2	Her2
MB-6147	Normal	NormalClaudinLow
MB-6149	LumA	LumA
MB-6150	LumB	LumB
MB-6152	Basal	Basal
MB-6154	LumB	LumB
MB-6156	Her2	Her2
MB-6157	Basal	Basal
MB-6160	Her2	Her2
MB-6163	LumA	LumA
MB-6164	LumB	LumB
MB-6167	LumA	LumA
MB-6168	LumA	LumA
MB-6169	Basal	Basal
MB-6171	LumA	LumA
MB-6178	Basal	Basal
MB-6179	LumA	LumA
MB-6181	LumA	LumA
MB-6182	Her2	Her2
MB-6183	LumB	LumB
MB-6184	Her2	Her2
MB-6185	LumA	LumA
MB-6187	Normal	Normal
MB-6188	Basal	Basal
MB-6189	LumB	LumB
MB-6190	LumA	LumA
MB-6192	LumB	LumB
MB-6194	Normal	Normal
MB-6195	LumA	LumA
MB-6200	LumA	LumA
MB-6201	LumB	LumB
MB-6204	Normal	Normal
MB-6207	LumA	LumA
MB-6208	Normal	Normal
MB-6211	LumA	LumA
MB-6212	LumA	LumA
MB-6214	LumA	LumA
MB-6217	LumB	LumB
MB-6218	LumA	LumA
MB-6223	Basal	Basal
MB-6224	Her2	Her2
MB-6225	LumA	LumA
MB-6226	Normal	Normal
MB-6228	Basal	BasalClaudinLow
MB-6229	LumA	LumA
MB-6231	Normal	Normal
MB-6232	LumA	LumA
MB-6233	LumB	LumB
MB-6234	Normal	Normal
MB-6237	Basal	Basal
MB-6238	LumA	LumA
MB-6239	Normal	Normal
MB-6242	Basal	Basal
MB-6245	Basal	Basal
MB-6246	Her2	Her2
MB-6248	Basal	Basal
MB-6251	Basal	Basal
MB-6253	LumA	LumA
MB-6254	LumB	LumB
MB-6256	LumA	LumA
MB-6257	LumB	LumB
MB-6263	LumA	LumA
MB-6271	LumA	LumA
MB-6272	Basal	Basal
MB-6273	LumA	LumA
MB-6280	Basal	Basal
MB-6281	LumB	LumB
MB-6283	LumA	LumA
MB-6284	LumB	LumB
MB-6286	LumA	LumA
MB-6287	LumB	LumB
MB-6288	LumB	LumB
MB-6297	LumA	LumA
MB-6300	LumB	LumB
MB-6302	LumB	LumB
MB-6305	Basal	Basal
MB-6306	LumB	LumB
MB-6308	LumA	LumA
MB-6312	LumB	LumB
MB-6314	Her2	Her2
MB-6317	LumB	LumB
MB-6318	Her2	Her2
MB-6319	Normal	Normal
MB-6322	LumB	LumB
MB-6327	LumB	LumB
MB-6328	LumA	LumA
MB-6330	Her2	Her2
MB-6334	Her2	Her2
MB-6336	Basal	Basal
MB-6337	Basal	Basal
MB-6344	LumB	LumB
MB-6346	LumB	LumB
MB-6358	Her2	Her2
MB-6359	Her2	Her2
MB-6363	Basal	Basal
MB-7000	LumB	LumB
MB-7001	LumA	LumA
MB-7002	LumB	LumB
MB-7003	Normal	Normal
MB-7004	LumA	LumA
MB-7005	LumB	LumB
MB-7006	LumA	LumA
MB-7007	Basal	Basal
MB-7008	Basal	Basal
MB-7009	Basal	Basal
MB-7010	LumA	LumA
MB-7011	LumB	LumB
MB-7012	Basal	Basal
MB-7013	LumA	LumA
MB-7014	Basal	Basal
MB-7015	LumB	LumB
MB-7017	Basal	Basal
MB-7018	Her2	Her2
MB-7019	LumB	LumB
MB-7020	Her2	Her2
MB-7022	LumB	LumB
MB-7023	Basal	BasalClaudinLow
MB-7024	LumB	LumB
MB-7025	Basal	BasalClaudinLow
MB-7026	LumB	LumB
MB-7027	Her2	Her2
MB-7028	LumB	LumB
MB-7029	LumA	LumA
MB-7030	Basal	Basal
MB-7031	Basal	Basal
MB-7032	LumA	LumA
MB-7034	LumA	LumA
MB-7035	Her2	Her2
MB-7036	Basal	Basal
MB-7037	LumA	LumA
MB-7038	Basal	Basal
MB-7039	Basal	BasalClaudinLow
MB-7040	LumA	LumA
MB-7041	LumA	LumA
MB-7042	LumB	LumB
MB-7043	Basal	Basal
MB-7044	Normal	NormalClaudinLow
MB-7045	Her2	Her2
MB-7046	Her2	Her2
MB-7048	Her2	Her2
MB-7049	Basal	Basal
MB-7050	Her2	Her2
MB-7051	Her2	Her2
MB-7052	Basal	Basal
MB-7053	LumA	LumA
MB-7054	Basal	Basal
MB-7055	Basal	Basal
MB-7056	LumA	LumA
MB-7057	Normal	Normal
MB-7058	Normal	Normal
MB-7059	Her2	Her2
MB-7060	LumA	LumA
MB-7061	Normal	Normal
MB-7062	LumA	LumA
MB-7063	LumA	LumA
MB-7065	LumB	LumB
MB-7066	Her2	Her2
MB-7067	Her2	Her2
MB-7068	Her2	Her2
MB-7069	Her2	Her2
MB-7070	Her2	Her2
MB-7071	Her2	Her2
MB-7072	LumB	LumB
MB-7073	Basal	Basal
MB-7074	Normal	Normal
MB-7075	LumB	LumB
MB-7076	LumA	LumA
MB-7077	LumA	LumA
MB-7078	Basal	BasalClaudinLow
MB-7079	Normal	NormalClaudinLow
MB-7080	LumA	LumA
MB-7081	Basal	Basal
MB-7082	Her2	Her2
MB-7083	LumB	LumB
MB-7084	Basal	Basal
MB-7085	Normal	Normal
MB-7086	LumB	LumB
MB-7087	Basal	Basal
MB-7088	Her2	Her2
MB-7089	Basal	Basal
MB-7090	Basal	Basal
MB-7091	LumA	LumA
MB-7092	Her2	Her2
MB-7093	LumA	LumA
MB-7094	LumB	LumB
MB-7095	LumA	LumA
MB-7096	LumA	LumA
MB-7097	LumB	LumB
MB-7099	LumB	LumB
MB-7100	LumB	LumB
MB-7101	LumA	LumA
MB-7102	LumB	LumB
MB-7104	Basal	Basal
MB-7106	LumA	LumA
MB-7107	LumA	LumA
MB-7109	LumB	LumB
MB-7111	Basal	Basal
MB-7112	LumB	LumB
MB-7113	LumA	LumA
MB-7114	Basal	Basal
MB-7115	Her2	Her2
MB-7116	LumB	LumB
MB-7118	LumA	LumA
MB-7119	Basal	Basal
MB-7121	Basal	Basal
MB-7122	Basal	Basal
MB-7123	LumA	LumA
MB-7124	LumA	LumA
MB-7127	Normal	Normal
MB-7128	LumA	LumA
MB-7130	LumB	LumB
MB-7131	LumB	LumB
MB-7132	LumB	LumB
MB-7133	LumB	LumB
MB-7135	Her2	Her2
MB-7137	LumA	LumA
MB-7138	LumB	LumB
MB-7140	LumB	LumB
MB-7141	LumA	LumA
MB-7142	LumB	LumB
MB-7143	Her2	Her2
MB-7144	LumB	LumB
MB-7145	Basal	Basal
MB-7147	LumB	LumB
MB-7149	LumB	LumB
MB-7150	LumB	LumB
MB-7151	Basal	Basal
MB-7152	Her2	Her2
MB-7153	Her2	Her2
MB-7154	Basal	Basal
MB-7155	Basal	Basal
MB-7157	LumB	LumB
MB-7158	Basal	Basal
MB-7159	Basal	Basal
MB-7160	Her2	Her2
MB-7161	LumA	LumA
MB-7162	LumA	LumA
MB-7163	LumA	LumA
MB-7164	LumA	LumA
MB-7165	Basal	Basal
MB-7167	Her2	Her2
MB-7168	LumA	LumA
MB-7170	LumA	LumA
MB-7171	LumB	LumB
MB-7172	LumB	LumB
MB-7173	LumA	LumA
MB-7174	LumB	LumB
MB-7176	LumA	LumA
MB-7181	LumB	LumB
MB-7182	Her2	Her2
MB-7185	LumA	LumA
MB-7186	LumB	LumB
MB-7187	Normal	Normal
MB-7189	LumB	LumB
MB-7193	LumB	LumB
MB-7194	LumB	LumB
MB-7195	LumA	LumA
MB-7196	Her2	Her2
MB-7197	LumB	LumB
MB-7198	Basal	Basal
MB-7199	LumB	LumB
MB-7200	LumB	LumB
MB-7201	Basal	Basal
MB-7205	Basal	Basal
MB-7207	Her2	Her2
MB-7208	Basal	Basal
MB-7212	LumA	LumA
MB-7215	LumA	LumA
MB-7216	LumB	LumB
MB-7217	LumA	LumA
MB-7218	LumA	LumA
MB-7219	LumA	LumA
MB-7220	LumB	LumB
MB-7225	Basal	Basal
MB-7226	LumB	LumB
MB-7227	Normal	Normal
MB-7228	Normal	Normal
MB-7229	LumA	LumA
MB-7230	LumA	LumA
MB-7231	LumA	LumA
MB-7232	LumA	LumA
MB-7233	Her2	Her2
MB-7234	LumB	LumB
MB-7235	LumA	LumA
MB-7236	LumB	LumB
MB-7238	Her2	Her2
MB-7241	LumB	LumB
MB-7243	LumA	LumA
MB-7244	LumA	LumA
MB-7250	Her2	Her2
MB-7251	Her2	Her2
MB-7252	Her2	Her2
MB-7253	LumB	LumB
MB-7254	LumA	LumA
MB-7256	Her2	Her2
MB-7258	Basal	Basal
MB-7260	Her2	Her2
MB-7262	Her2	Her2
MB-7263	LumB	LumB
MB-7264	Normal	Normal
MB-7266	LumB	LumB
MB-7267	Basal	Basal
MB-7268	LumA	LumA
MB-7269	Basal	Basal
MB-7270	Basal	Basal
MB-7273	Her2	Her2
MB-7275	Her2	Her2
MB-7276	LumA	LumA
MB-7277	LumA	LumA
MB-7278	LumA	LumA
MB-7279	Her2	Her2
MB-7280	LumA	LumA
MB-7281	Her2	Her2
MB-7283	LumB	LumB
MB-7284	LumA	LumA
MB-7285	LumB	LumBClaudinLow
MB-7286	LumB	LumB
MB-7287	LumB	LumB
MB-7288	LumB	LumB
MB-7289	Normal	Normal
MB-7291	Her2	Her2
MB-7292	LumB	LumB
MB-7293	LumA	LumA
MB-7294	LumB	LumB
MB-7295	LumA	LumA
MB-7296	LumB	LumB
MB-7297	LumB	LumB
MB-7298	LumB	LumB
MB-7299	LumB	LumB
